# Beyond bacterial paradigms: uncovering the functional significance and first biogenesis machinery of archaeal lipoproteins

**DOI:** 10.1101/2024.08.27.609747

**Authors:** Yirui Hong, Kira S. Makarova, Rachel Xu, Friedhelm Pfeiffer, Mechthild Pohlschroder

## Abstract

Lipoproteins are major constituents of prokaryotic cell surfaces. In bacteria, lipoprotein attachment to membrane lipids is catalyzed by prolipoprotein diacylglyceryl transferase (Lgt). However, no Lgt homologs have been identified in archaea, suggesting the unique archaeal membrane lipids require distinct enzymes for lipoprotein lipidation. Here, we performed *in silico* predictions for all major archaeal lineages and revealed a high prevalence of lipoproteins across the domain Archaea. Using comparative genomics, we identified the first set of candidates for archaeal lipoprotein biogenesis components (Ali). Genetic and biochemical characterization confirmed two paralogous genes, *aliA* and *aliB*, are important for lipoprotein lipidation in the archaeon *Haloferax volcanii*. Disruption of AliA- and AliB-mediated lipoprotein lipidation results in severe growth defects, decreased motility, and cell-shape alterations, underscoring the importance of lipoproteins in archaeal cell physiology. AliA and AliB also exhibit different enzymatic activities, including potential substrate selectivity, uncovering a new layer of regulation for prokaryotic lipoprotein lipidation.
