## Supplementary Data 2 for "Beyond bacterial paradigms: uncovering the functional significance and first biogenesis machinery of archaeal lipoproteins"

### Sheet: Sheet1
Supplementary Data 2. 500 arCOGs with the best lipoprotein co-occurrence scores. The 25 arCOGs with the highest lipoprotein co-occurence scores are bolded.
arCOG	functional group	Gene	Description	Lipoprotein co-occurence score
arCOG02155	D	CdpB	Cell division CdpB, PRC-barrel family	462
arCOG01305	L	-	Topoisomerase DNA binding C4 zinc finger fused to uncharacterized N-terminal domain often associated with RecB-like endonuclease	461
arCOG02642	R	PerM	Predicted PurR-regulated permease PerM	455
arCOG03055	U	SecD	Preprotein translocase subunit SecD	455
arCOG04469	R	-	Tripartite tricarboxylate transporter (TTT) class transporter	454
arCOG02201	D	FtsZ1_2	Cell division GTPase	453
arCOG00354	R	-	GTPase SAR1 or related small G protein	449
arCOG03054	U	SecF	Preprotein translocase subunit SecF	448
arCOG02263	D	SepF	Predicted cell division protein, SepF homolog	447
arCOG00872	L	MPH1	ERCC4-like helicase	446
arCOG02177	S	-	Uncharacterized membrane protein	443
arCOG00499	R	-	Metal-dependent hydrolase of the beta-lactamase superfamily	442
arCOG00307	J	RPP1	RNase P/RNase MRP subunit p30	442
arCOG02673	U	-	OxaA/SpoJ/YidC translocase/secretase, sec-independent integration of nascent membrane proteins into membrane	441
arCOG02142	S	-	Pheromone shutdown protein TraB, contains GTxH motif	439
arCOG04455	L	HYS2	Archaeal DNA polymerase II, small subunit/DNA polymerase delta, subunit B	437
arCOG02408	R	LabA	NYN domain, predicted PIN-related RNAse, tRNA/rRNA maturation	437
arCOG01365	J	POP5	RNase P/RNase MRP subunit POP5	436
arCOG01863	J	MBF1	Ribosome-binding protein aMBF1, translation factor, contains Zn-ribbon and HTH domains	434
arCOG00328	L	PolB3	DNA polymerase PolB3	433
arCOG01895	G	IolE	Sugar phosphate isomerase/epimerase	433
arCOG01331	O	HtpX	Zn-dependent protease with chaperone function	432
arCOG02160	O	LonB	Predicted ATP-dependent protease	432
arCOG04447	L	-	Archaeal DNA polymerase II, large subunit	430
arCOG01510	L	RPA1	Single-stranded DNA-binding replication protein A (RPA), large (70 kD) subunit or related ssDNA-binding protein	427
arCOG00546	J	RnjA	mRNA degradation ribonuclease J1/J2	426
arCOG03363	C	NtpF	Archaeal/vacuolar-type H+-ATPase subunit H	422
arCOG00429	L	HAN	Archaea-specific RecJ-like exonuclease, involved in stalled replication fork repair	422
arCOG01527	L	TopA	Topoisomerase IA	422
arCOG02209	M	AglR	MATE family membrane protein, Rfbx family, flippase	421
arCOG04255	J	RpsL	Ribosomal protein S12	420
arCOG04094	J	RplX	Ribosomal protein L24	420
arCOG04091	J	RpsH	Ribosomal protein S8	419
arCOG04095	J	RplN	Ribosomal protein L14	419
arCOG04064	O	RseP	Membrane-associated protease RseP, regulator of RpoE activity in bacteria	419
arCOG04302	J	GlnS	Glutamyl- or glutaminyl-tRNA synthetase	418
arCOG04098	J	RplV	Ribosomal protein L22	418
arCOG01559	J	FusA	Translation elongation factor G, EF-G (GTPase)	418
arCOG04071	J	RplD	Ribosomal protein L4	418
arCOG01751	J	Rpl7Ae	Ribosomal protein L7AE	418
arCOG04277	J	Efp	Translation elongation factor P (EF-P)/translation initiation factor 5A (eIF-5A)	418
arCOG02610	L	ScpA	Chromatin segregation and condensation protein Rec8/ScpA/Scc1, kleisin family	418
arCOG01306	O	RPT1	ATP-dependent 26S proteasome regulatory subunit	417
arCOG00781	J	RPL32	Ribosomal protein L32E	417
arCOG01255	J	AlaS	Alanyl-tRNA synthetase	417
arCOG00368	L	SbcC	ATPase involved in DNA repair, SbcC	417
arCOG00779	J	RplO	Ribosomal protein L15	417
arCOG04072	J	RplW	Ribosomal protein L23	417
arCOG04090	J	RplF	Ribosomal protein L6P	417
arCOG04129	J	RPL21A	Ribosomal protein L21E	417
arCOG04048	F	Dcd	Deoxycytidine deaminase	417
arCOG04240	J	RpsK	Ribosomal protein S11	417
arCOG00469	L	RFCS	Clamp loader ATPase, small subunit	416
arCOG04111	K	RPB11	DNA-directed RNA polymerase, subunit L	416
arCOG00780	J	RPL18A	Ribosomal protein L18E	416
arCOG04254	J	RpsG	Ribosomal protein S7	416
arCOG01722	J	RpsM	Ribosomal protein S13	416
arCOG04070	J	RplC	Ribosomal protein L3	416
arCOG04087	J	RpsE	Ribosomal protein S5	416
arCOG04089	J	RPL19A	Ribosomal protein L19E	416
arCOG04096	J	RpsQ	Ribosomal protein S17	416
arCOG04257	K	RpoC/Rpo3	DNA-directed RNA polymerase subunit A'	416
arCOG04169	U	SecY	Preprotein translocase subunit SecY	416
arCOG04256	K	RpoC/Rpo11	DNA-directed RNA polymerase subunit A''	416
arCOG04314	J	RPS28A	Ribosomal protein S28E/S33	416
arCOG00358	J	DRG	Ribosome-interacting GTPase 1	416
arCOG01360	J	RaSEA	Archaeosine formation enzyme, radical SAM superfamily	416
arCOG04345	J	RPR2	RNase P subunit RPR2	416
arCOG01568	M	MscS	Small-conductance mechanosensitive channel	415
arCOG00412	J	PheT	Phenylalanyl-tRNA synthetase beta subunit	415
arCOG00675	K	RPB7	DNA-directed RNA polymerase, subunit E'/Rpb7	415
arCOG02204	U	Sss1	Preprotein translocase subunit Sss1	415
arCOG04223	J	SUI1	Translation initiation factor 1 (eIF-1/SUI1)	415
arCOG00785	J	RpmC	Ribosomal protein L29	415
arCOG04113	J	RplP	Ribosomal protein L10AE/L16	414
arCOG04243	J	RpsI	Ribosomal protein S9	414
arCOG04242	J	RplM	Ribosomal protein L13	414
arCOG04313	F	Ndk	Nucleoside diphosphate kinase	414
arCOG01988	J	EFB1	Translation elongation factor EF-1beta	414
arCOG04088	J	RplR	Ribosomal protein L18	414
arCOG04099	J	RpsS	Ribosomal protein S19	414
arCOG04086	J	RpmD	Ribosomal protein L30	414
arCOG04258	K	RPB5	DNA-directed RNA polymerase, subunit H, RpoH/RPB5	414
arCOG00807	J	IleS	Isoleucyl-tRNA synthetase	414
arCOG04121	L	RnhB	Ribonuclease HII	414
arCOG01719	J	GatE	Archaeal Glu-tRNAGln amidotransferase subunit E (contains GAD domain)	413
arCOG01886	J	TyrS	Tyrosyl-tRNA synthetase	413
arCOG00357	J	GTP1	Ribosome-binding ATPase YchF, GTP1/OBG family	413
arCOG01045	H	CoaE	Dephospho-CoA kinase	413
arCOG01342	O	GimC	Prefoldin, chaperonin cofactor	413
arCOG04149	J	NMD3	NMD protein affecting ribosome stability and mRNA decay	413
arCOG04245	J	RpsB	Ribosomal protein S2	413
arCOG00470	L	RFCL	Clamp loader ATPase, large subunit	413
arCOG00980	O	SlpA	FKBP-type peptidyl-prolyl cis-trans isomerase 2	413
arCOG01920	K	NusG	Transcription termination/antitermination protein NusG	413
arCOG01924	E	AnsB	L-asparaginase/archaeal Glu-tRNAGln amidotransferase subunit D	413
arCOG04077	K	Spt4	Transcription elongation factor Spt4/RpoE2, zinc finger protein	413
arCOG00402	J	ProS	Prolyl-tRNA synthetase	413
arCOG04241	K	RpoA/Rpo1	DNA-directed RNA polymerase subunit D	413
arCOG04288	J	RplJ	Ribosomal protein L10	413
arCOG04289	J	RplA	Ribosomal protein L1	413
arCOG01563	J	GCD11	Translation initiation factor 2, gamma subunit eIF-2 gamma, GTPase	413
arCOG01341	O	GIM5	Predicted prefoldin, molecular chaperone implicated in de novo protein folding	413
arCOG04287	J	RPP1A	Ribosomal protein L12E/L44/L45/RPP1/RPP2	413
arCOG00348	O	PbaB	20S proteasome assembly factor, ATP-grasp superfamily enzyme	413
arCOG04093	J	RPS4A	Ribosomal protein S4E	413
arCOG01760	K	NusA	Transcription elongation factor	413
arCOG04109	J	RPL42A	Ribosomal protein L44E	412
arCOG00401	J	ThrS	Threonyl-tRNA synthetase	412
arCOG01016	K	Rpo4	DNA-directed RNA polymerase, subunit Rpo4/RpoF	412
arCOG01257	O	GroEL	Chaperonin GroEL, HSP60 family	412
arCOG04097	J	RpsC	Ribosomal protein S3	412
arCOG04130	J	-	Predicted RNA-binding protein, OB-fold	412
arCOG04142	O	DYS1	Deoxyhypusine synthase	412
arCOG04208	J	RPL43A	Ribosomal protein L37AE/L43A	412
arCOG00404	J	HisS	Histidyl-tRNA synthetase	412
arCOG00439	L	MCM2	ATPase involved in replication control, Cdc46/Mcm family	412
arCOG04067	J	RplB	Ribosomal protein L2	412
arCOG04209	J	RPL15A	Ribosomal protein L15E	412
arCOG00543	J	FttA	Transcription termination factor, consists of metallo-beta-lactamase domain and an RNA-binding KH domain	412
arCOG02312	V	SalY	ABC-type antimicrobial peptide transport system, permease component	412
arCOG02680	S	-	Uncharacterized archaeal Zn-finger protein	411
arCOG04145	P	TrkG	Trk-type K+ transport system, membrane component	411
arCOG01758	J	RpsJ	Ribosomal protein S10	411
arCOG01179	J	InfA	Translation initiation factor 1 (IF-1)	411
arCOG00971	O	PRE1	20S proteasome, alpha subunit	411
arCOG01885	J	RPS17A	Ribosomal protein S17E	411
arCOG04187	J	Sdo1	Ribosome maturation protein Sdo1	411
arCOG04244	K	RPB10	DNA-directed RNA polymerase, subunit N (RpoN/RPB10)	411
arCOG00403	J	SerS	Seryl-tRNA synthetase	411
arCOG04061	K	EGD2	Transcription factor homologous to NACalpha-BTF3	411
arCOG00808	J	ValS	Valyl-tRNA synthetase	411
arCOG01159	S	-	Uncharacterized archaeal coiled-coil protein	411
arCOG04092	J	RplE	Ribosomal protein L5	411
arCOG01981	K	SUA7	Transcription initiation factor TFIIB, Brf1 subunit/Transcription initiation factor TFIIB	410
arCOG01228	U	Ffh	Signal recognition particle GTPase	410
arCOG00488	L	DnaN	DNA polymerase sliding clamp subunit (PCNA homolog)	410
arCOG01561	J	TEF1	Translation elongation factor EF-1 alpha, GTPase	410
arCOG01887	J	TrpS	Tryptophanyl-tRNA synthetase	410
arCOG01950	J	RPL24A	Ribosomal protein L24E	410
arCOG01227	U	FtsY	Signal recognition particle GTPase	410
arCOG04150	J	Krr1	rRNA processing protein Krr1/Pno1, contains KH domain	410
arCOG01268	K	Rpo6/RpoZ	DNA-directed RNA polymerase subunit K/omega	410
arCOG04239	J	RpsD	Ribosomal protein S4 or related protein	410
arCOG01183	J	Kae1p/TsaD	Subunit of KEOPS complex, tRNA A37 threonylcarbamoyltransferase, contains a domain with ASKHA fold and RIO-type kinase (AP-endonuclease activity)	410
arCOG01695	JO	RqcH	Ribosome quality control (RQC) protein RqcH, Rqc2/NEMF/Tae2 family, contains fibronectin-(FbpA) and RNA- (NFACT) binding domains	410
arCOG00406	J	AsnS	Aspartyl/asparaginyl-tRNA synthetase	410
arCOG01739	U	LepB	Signal peptidase I	410
arCOG01346	J	-	RNA-binding protein containing KH domain, possibly ribosomal protein	410
arCOG01369	M	WcaG	Nucleoside-diphosphate-sugar epimerase	409
arCOG01762	K	RpoB/Rpo2	DNA-directed RNA polymerase subunit B	409
arCOG02245	I	-	Cytidylyltransferase family enzyme	409
arCOG04182	J	RPS24A	Ribosomal protein S24E	409
arCOG00109	J	HemK	Methylase of polypeptide chain release factors	409
arCOG01640	J	GCD7	Translation initiation factor 2, beta subunit (eIF-2beta)/eIF-5 N-terminal domain	409
arCOG01701	J	SEN2	tRNA splicing endonuclease	409
arCOG04185	J	RpsO	Ribosomal protein S15P	409
arCOG04107	J	SUI2	Translation initiation factor 2, alpha subunit (eIF-2alpha)	409
arCOG01518	E	FrvX	Peptidase M42 family protein	409
arCOG01361	K	ELP3	Histone acetyltransferase	409
arCOG00990	J	-	Queuine tRNA-ribosyltransferase, contain PUA domain	408
arCOG00970	O	PRE1	20S proteasome, beta subunit	408
arCOG00427	L	RecJ/Cdc45	Single-stranded DNA-specific exonuclease RecJ	408
arCOG01124	G	E2b2	Ribose-1,5-bisphosphate isomerase, eIF-2B alpha/beta/delta family	408
arCOG00415	L	RadA	RecA/RadA recombinase, contains N-terminal HHH domain	407
arCOG00459	L	Nth	EndoIII-related endonuclease	407
arCOG00410	J	PheS	Phenylalanyl-tRNA synthetase alpha subunit	407
arCOG01723	F	CyaB	Adenylate cyclase, class 2 (thermophilic)	407
arCOG00033	J	Trm5	Wybutosine (yW) biosynthesis enzyme Trm5, tRNA (guanine) methyltransferase	407
arCOG01742	J	eRF1	Peptide chain release factor eRF1	407
arCOG04186	J	RPS1A	Ribosomal protein S3AE	407
arCOG00405	J	GRS1	Glycyl-tRNA synthetase (class II)	406
arCOG04281	L	DnaG	DNA primase (bacterial type)	406
arCOG01308	O	Cdc48	ATPase of the AAA+ class , CDC48 family	406
arCOG00551	L	-	DNA replication initiation complex subunit, GINS15 family	406
arCOG00810	J	MetG	Methionyl-tRNA synthetase	406
arCOG02079	N	-	S-layer protein, possibly associated with type IV pili like system	406
arCOG04372	J	RplK	Ribosomal protein L11	405
arCOG04473	J	RPL31A	Ribosomal protein L31E	405
arCOG06880	O	DnaJ	DnaJ type Zn finger domain	405
arCOG01894	L	Nfo	Endonuclease IV	405
arCOG04154	J	RPS8A	Ribosomal protein S8E	405
arCOG00501	J	Rnz	Ribonuclease Z, beta-lactamase superfamily hydrolase	405
arCOG04050	L	FEN1	5'-3' exonuclease	405
arCOG01560	J	InfB	Translation initiation factor 2 (IF-2; GTPase)	404
arCOG01001	J	Map	Methionine aminopeptidase	404
arCOG01946	J	RPS6A	Ribosomal protein S6E/S10	404
arCOG04312	J	Fcf1	rRNA-processing protein FCF1, contains PIN domain	404
arCOG00589	N	FlhG	FleN family ATPase involved in pili biosynthesis	404
arCOG04270	K	TFA1	Transcription initiation factor IIE, alpha subunit	403
arCOG01344	J	RPS19A	Ribosomal protein S19E (S16A)	403
arCOG00487	J	ArgS	Arginyl-tRNA synthetase	403
arCOG04108	J	RPS27A	Ribosomal protein S27E	403
arCOG04249	J	CCA1	tRNA nucleotidyltransferase (CCA-adding enzyme)	403
arCOG01891	F	Tmk	Thymidylate kinase	402
arCOG02144	L	HHT1	Histones H3 and H4	402
arCOG00606	R	-	CBS domain	402
arCOG00782	J	RpsN	Ribosomal protein S14	402
arCOG01239	J	RsmE	RNA base methyltransferase family enzyme	402
arCOG00666	M	GCD1	N-acetylglucosamine-1-phosphate uridyltransferase	401
arCOG01018	J	TrmJ	tRNA C32,U32 (ribose-2'-O)-methylase TrmJ or a related methyltransferase	401
arCOG01972	O	TrxA	Thiol-disulfide isomerase or thioredoxin	401
arCOG04246	J	RtcB	RNA 3'-P ligase, RtcB family protein	401
arCOG00467	L	CDC6	Cdc6-related protein, AAA superfamily ATPase	401
arCOG01185	J	Bud32	tRNA A-37 threonylcarbamoyl transferase component Bud32	400
arCOG00899	M	AglD2	Predicted flippase	400
arCOG04454	H	NIF3	Putative GTP cyclohydrolase 1 type 2, NIF3 family	400
arCOG00922	V	SalX	ABC-type antimicrobial peptide transport system, ATPase component	400
arCOG00504	R	-	Metal-dependent hydrolase of the beta-lactamase superfamily II	399
arCOG00987	J	TruB	Pseudouridine synthase	399
arCOG00998	K	LSM1	Small nuclear ribonucleoprotein (snRNP) homolog	399
arCOG01222	M	TagD	Cytidylyltransferase fused to conserved domain of DUF357 family	398
arCOG00417	L	RadB	RecA/RadA recombinase	398
arCOG04301	H	MptA	Fe(2+)-dependent GTP cyclohydrolase	398
arCOG04417	S	-	Zn-ribbon containing protein	398
arCOG01580	K	-	DNA-binding transcriptional regulator, Lrp family	397
arCOG04112	J	DPH2	Diphthamide synthase subunit DPH2	397
arCOG01111	G	PpsA	Phosphoenolpyruvate synthase/pyruvate phosphate dikinase	397
arCOG00280	L	-	HerA helicase	397
arCOG00570	I	-	Geranylgeranyl reductase, flavoprotein	396
arCOG00067	F	PrsA	Phosphoribosylpyrophosphate synthetase	396
arCOG01532	I	UppS	Undecaprenyl pyrophosphate synthase	395
arCOG00014	G	RbsK	Sugar kinase, ribokinase family	395
arCOG00858	F	PyrH	Uridylate kinase	395
arCOG00397	L	SbcD	DNA repair exonuclease, SbcD	395
arCOG01994	R	SpoIIM	Uncharacterized membrane protein, a component of a putative membrane remodelling system	395
arCOG00093	F	PurF	Glutamine phosphoribosylpyrophosphate amidotransferase	394
arCOG00130	G	-	MFS family permease	394
arCOG04106	I	CdsA/CarS	CDP-archaeol synthetase	394
arCOG01169	G	Eno	Enolase	394
arCOG04449	J	TruA	Pseudouridylate synthase	394
arCOG01857	J	TRM56	tRNA C56-2-O'-methylase, SpoU family	393
arCOG04161	J	DPH5	Diphthamide biosynthesis methyltransferase	393
arCOG03143	K	-	C-terminal domain of Eta helicase	393
arCOG03113	S	-	Uncharacterized protein	393
arCOG00579	K	RPB9	DNA-directed RNA polymerase, subunit M/Transcription elongation factor TFIIS	392
arCOG01130	E	-	Aspartate/tyrosine/aromatic aminotransferase	392
arCOG01165	L	-	DNA topoisomerase VI, subunit B	392
arCOG02957	U	SBH1	Preprotein translocase subunit Sec61beta	392
arCOG04110	L	PRI1	Eukaryotic-type DNA primase, catalytic (small) subunit	392
arCOG00035	J	Dph6	Diphthamide synthase (EF-2-diphthine--ammonia ligase)	392
arCOG01952	J	SUA5	tRNA A37 threonylcarbamoyladenosine synthetase subunit TsaC/SUA5/YrdC	392
arCOG00894	M	-	Glycosyl transferase family 2	392
arCOG00485	J	LysS	Lysyl-tRNA synthetase, class I	392
arCOG00554	K	Eta	Transcription termination superfamily II helicase	392
arCOG04269	L	NreA	Archaeal DNA repair protein NreA	392
arCOG04143	L	-	DNA topoisomerase VI, subunit A	391
arCOG01989	J	-	Zn-ribbon RNA-binding protein with a function in translation	391
arCOG00497	R	-	Zn-dependent hydrolase of the beta-lactamase fold	391
arCOG04055	J	-	Archease, SHS2 domain containing protein involved in activation of tRNA ligase RtcB	391
arCOG00607	R	-	Zn-dependent protease fused to CBS domain	391
arCOG04131	J	RsmA	16S rRNA A1518 and A1519 N6-dimethyltransferase RsmA/KsgA/DIM1	390
arCOG00784	J	POP4	RNase P/RNase MRP subunit p29	390
arCOG00910	J	-	Predicted RNA methylase	390
arCOG01037	F	Cmk	Cytidylate kinase	390
arCOG01224	S	-	Uncharacterized protein, DUF357 family	390
arCOG01347	L	CDC9	ATP-dependent DNA ligase	390
arCOG01241	X	XerC	XerD/XerC family integrase	390
arCOG01046	F	Adk	Adenylate kinase or related kinase	390
arCOG00187	J	ABCE1	Translation initiation and ribosome recycling factor ABCE1/RLI1, contains Fe-S and AAA+ ATPase domains	389
arCOG00078	J	NOP1	Fibrillarin-like rRNA methylase	389
arCOG01726	H	IspA	Geranylgeranyl pyrophosphate synthase	389
arCOG00833	R	RimI	Acetyltransferase (GNAT) family	389
arCOG00770	L	DinG	Rad3-related DNA helicase	389
arCOG01731	V	NorM	Na+-driven multidrug efflux pump	389
arCOG04416	S	-	Uncharacterized protein	389
arCOG02724	L	Ada	Methylated DNA-protein cysteine methyltransferase	388
arCOG00042	J	TilS	tRNA(Ile)-lysidine synthase TilS/MesJ	388
arCOG00070	E	GlyA	Glycine/serine hydroxymethyltransferase	388
arCOG04453	T	DisA_N	Diadenylate cyclase (c-di-AMP synthetase), DisA_N domain	388
arCOG04228	J	Pth2	Peptidyl-tRNA hydrolase	387
arCOG00767	G	{ManB}	Phosphomannomutase	387
arCOG03013	L	PRI2	Eukaryotic-type DNA primase, large subunit	387
arCOG04137	H	SAM1	S-adenosylhomocysteine hydrolase	387
arCOG04177	J	RPL39	Ribosomal protein L39E	387
arCOG04347	Q	-	SAM-dependent methyltransferase	387
arCOG01311	O	SppA	Periplasmic serine protease (ClpP class)	387
arCOG01028	I	ERG12	Mevalonate kinase	386
arCOG04252	J	TruD	tRNA(Glu) U13 pseudouridine synthase TruD	386
arCOG00352	R	Nog1	GTP-binding protein, GTP1/Obg family	386
arCOG04238	H	CitG	Triphosphoribosyl-dephospho-CoA synthetase	386
arCOG04477	S	-	Predicted metal binding protein, contains two cysteine clusters	386
arCOG02455	C	AtpK	Archaeal/vacuolar-type Na+/H+-ATPase, subunit K	386
arCOG01000	E	PepP	Xaa-Pro aminopeptidase	385
arCOG01150	R	-	Phosphohydrolase, Icc/MPP superfamily	385
arCOG01736	J	LigT	2'-5' RNA ligase	385
arCOG00027	E	MfnA	L-tyrosine decarboxylase, PLP-dependent protein	385
arCOG04184	F	RdgB	Inosine/xanthosine triphosphate pyrophosphatase, all-alpha NTP-PPase family	384
arCOG02579	R	-	Fe-S-cluster containining protein	384
arCOG00695	F	SsnA	Cytosine deaminase or related metal-dependent hydrolase	384
arCOG04490	E	PdaD	Pyruvoyl-dependent arginine decarboxylase (PvlArgDC)	384
arCOG04219	L	-	Possible nuclease of RNase H fold, RuvC/YqgF family	384
arCOG01741	J	PelA	Release factor eRF1	383
arCOG01957	P	TrkA	TrkA, K+ transport system, NAD-binding component	383
arCOG01296	O	TrxB	Thioredoxin reductase	383
arCOG01576	P	ZntA	Cation transport ATPase	383
arCOG02174	R	-	Predicted exporter of the RND superfamily	383
arCOG00614	R	SpoIVFB	Zn-dependent protease	383
arCOG01923	J	SIK1	Box C/D ribonucleoprotein Nop56/Prp31/SIK1 subunit	382
arCOG00063	F	PyrG	CTP synthase (UTP-ammonia lyase)	382
arCOG01700	E	SpeB	Arginase family enzyme	382
arCOG00976	O	Pcm	Protein-L-isoaspartate carboxylmethyltransferase	382
arCOG00535	H	ThiS	Sulfur transfer protein involved in thiamine biosynthesis	382
arCOG02763	P	-	Heavy-metal-associated domain (HMA)	382
arCOG01403	M	AglL	Glycosyltransferase	382
arCOG02268	E	LysA	Diaminopimelate decarboxylase	382
arCOG04049	J	RPL40A	Ribosomal protein L40E	381
arCOG00893	R	-	Predicted metal-dependent hydrolase (urease superfamily)	381
arCOG00196	V	CcmA	ABC-type multidrug transport system, ATPase component	381
arCOG02881	P	ECM27	Ca2+/Na+ antiporter	381
arCOG00288	C	NfnB	Nitroreductase	381
arCOG00087	F	GuaA	GMP synthase - Glutamine amidotransferase domain	380
arCOG04415	F	PurD	Phosphoribosylamine-glycine ligase	380
arCOG01180	T	RIO1	Serine/threonine protein kinase involved in cell cycle control	380
arCOG01223	H	CAB4	Phosphopantetheine adenylyltransferase	380
arCOG00769	F	YajL	Protein/nucleotide deglycase, PfpI/YajL/DJ-1 family (repair of methylglyoxal-glycated proteins and nucleic acids)	380
arCOG02197	J	Cgi121	Subunit of KEOPS complex (Cgi121BUD32KAE1)	379
arCOG04176	J	TIF6	Translation initiation factor 6 (eIF-6)	379
arCOG01747	F	PurB	Adenylosuccinate lyase	379
arCOG01641	O	-	Cold shock responsive RNA-binding protein, contains TRAM domain	379
arCOG00419	FR	HinT	Purine nucleoside phosphoramidase/Ap4A hydrolase, histidine triade (HIT) family	379
arCOG01566	F	NrnA	nanoRNase/pAp phosphatase, hydrolyzes c-di-AMP and oligoRNAs	379
arCOG02291	R	-	HAD superfamily hydrolase	379
arCOG01008	V	NikR	Transcriptional regulator, CopG/Arc/MetJ family (DNA-binding and a metal-binding domains)	378
arCOG00085	F	GuaA	GMP synthase, PP-ATPase domain/subunit	378
arCOG00029	F	PyrE	Orotate phosphoribosyltransferase	378
arCOG01087	G	TpiA	Triosephosphate isomerase	378
arCOG00347	O	PbaA	20S proteasome assembly factor, ATP-grasp superfamily enzyme	378
arCOG01754	H	SerA	Phosphoglycerate dehydrogenase or related dehydrogenase	378
arCOG01358	J	MiaB	2-methylthioadenine synthetase	378
arCOG04152	K	-	Predicted transcriptional regulator	378
arCOG01139	O	Rri1	Proteasome lid subunit RPN8/RPN11, contains Jab1/MPN domain metalloenzyme (JAMM) motif	378
arCOG00037	J	-	Predicted subunit of tRNA(5-methylaminomethyl-2-thiouridylate) methyltransferase, contains the PP-loop ATPase domain	378
arCOG02119	S	-	Uncharacterized protein, DUF555 family	378
arCOG01764	K	SPT15	TATA-box binding protein (TBP), component of TFIID and TFIIB	378
arCOG00869	C	NtpE	Archaeal/vacuolar-type H+-ATPase subunit E	377
arCOG01038	F	Fap7	Broad-specificity NMP kinase	377
arCOG04421	F	PurC	Phosphoribosylaminoimidazolesuccinocarboxamide (SAICAR) synthase	377
arCOG00496	G	Pgk	3-phosphoglycerate kinase	377
arCOG00081	F	PyrF	Orotidine-5'-phosphate decarboxylase	377
arCOG04387	F	PurA	Adenylosuccinate synthase	377
arCOG03079	P	MnhB	Multisubunit Na+/H+ antiporter, MnhB subunit	377
arCOG04101	C	NtpD	Archaeal/vacuolar-type H+-ATPase subunit D	376
arCOG04044	E	-	2-amino-3,7-dideoxy-D-threo-hept-6-ulosonic acid synthase, DhnA-aldolase family	376
arCOG01219	J	TRM1	N2,N2-dimethylguanosine tRNA methyltransferase	376
arCOG04138	C	NtpI	Archaeal/vacuolar-type H+-ATPase subunit I	376
arCOG00641	F	PurL	Phosphoribosylformylglycinamidine (FGAM) synthase, synthetase domain	376
arCOG04179	R	PDCD5	DNA-binding TFAR19-related protein, PDSD5 family	376
arCOG01678	H	MetK	Archaeal S-adenosylmethionine synthetase	376
arCOG00932	R	-	Uncharacterized protein related to pyruvate formate-lyase activating enzyme	376
arCOG01684	K	-	Heat shock transcriptional regulator, ArsR family	376
arCOG01075	F	-	NUDIX family hydrolase	376
arCOG00865	C	NtpB	Archaeal/vacuolar-type H+-ATPase subunit B	375
arCOG02464	F	PurE	Phosphoribosylcarboxyaminoimidazole (NCAIR) mutase	375
arCOG00639	F	PurM	Phosphoribosylaminoimidazole (AIR) synthetase	375
arCOG00689	F	AllB	Dihydroorotase or related cyclic amidohydrolase	375
arCOG00721	J	Nob1	Endonuclease Nob1, consists of a PIN domain and a Zn-ribbon module	375
arCOG00018	F	Nnr2	NAD(P)H-hydrate repair enzyme Nnr, NAD(P)H-hydrate dehydratase domain	375
arCOG02316	R	-	Predicted regulator of amino acid metabolism, contains ACT domain	375
arCOG01349	G	SuhB	Archaeal fructose-1,6-bisphosphatase or related enzyme of inositol monophosphatase family	374
arCOG00102	F	PurL	Phosphoribosylformylglycinamidine (FGAM) synthase, glutamine amidotransferase domain	374
arCOG02459	C	NtpC	Archaeal/vacuolar-type H+-ATPase subunit C	374
arCOG00047	J	Trm11	tRNA G10 N-methylase Trm11	374
arCOG04341	K	RPC12	DNA-directed RNA polymerase, subunit RPC12/RpoP (contains C4-type Zn-finger)	374
arCOG04458	R	-	Uncharacterized protein of DIM6/NTAB family	374
arCOG02986	H	BioY	Biotin transporter BioY	374
arCOG04102	C	NtpG	Archaeal/vacuolar-type H+-ATPase subunit F	373
arCOG00603	F	PyrD	Dihydroorotate dehydrogenase	373
arCOG00553	L	Hjm/BRR2	Replicative superfamily II helicase	373
arCOG01817	N	FlaI	ATPase involved in archaellum/pili biosynthesis	373
arCOG00576	P	-	Predicted divalent heavy-metal cations transporter	373
arCOG01122	G	RpiA	Ribose 5-phosphate isomerase	372
arCOG01904	H	RbkR/RibK	CTP-dependent riboflavin kinase and regulator riboflavin metabolism	372
arCOG00069	H	NadE	NH3-dependent NAD+ synthetase	372
arCOG01767	I	PksG	3-hydroxy-3-methylglutaryl CoA synthase	372
arCOG04236	O	SufC	Cysteine desulfurase activator ATPase	372
arCOG01915	O	HflC	Membrane protease subunit, stomatin/prohibitin homolog	372
arCOG00906	J	Nop10	rRNA maturation protein Nop10, contains Zn-ribbon domain	372
arCOG00071	E	AsnB	Asparagine synthase (glutamine-hydrolyzing)	372
arCOG01026	H	bRFAP	Beta-ribofuranosylaminobenzene 5'-phosphate synthase (methanopterin biosynthesis)	372
arCOG01158	E	SerB	Phosphoserine phosphatase	372
arCOG04260	I	HMG1	Hydroxymethylglutaryl-CoA reductase	371
arCOG00868	C	NtpA	Archaeal/vacuolar-type H+-ATPase subunit A	371
arCOG04126	J	RPL37A	Ribosomal protein L37E	371
arCOG00476	H	UbiA	4-hydroxybenzoate polyprenyltransferase or related prenyltransferase	371
arCOG04051	S	-	Uncharacterized protein, DUF424 family	371
arCOG04262	H	-	Phosphopantothenate synthetase	370
arCOG00912	E	ArgF	Ornithine carbamoyltransferase	370
arCOG02250	H	EcfT	Energy-coupling factor transporter transmembrane protein EcfT	370
arCOG02303	R	SurE	Predicted acid phosphatase	370
arCOG03072	P	MnhC	Multisubunit Na+/H+ antiporter, MnhC subunit	370
arCOG01860	R	-	Predicted HD superfamily hydrolase	370
arCOG04371	L	GyrB	Type IIA topoisomerase (DNA gyrase/topo II, topoisomerase IV), B subunit	370
arCOG00972	H	NadR	Nicotinamide mononucleotide adenylyltransferase	369
arCOG01278	I	PaaJ	Acetyl-CoA acetyltransferase	369
arCOG00911	F	PyrB	Aspartate carbamoyltransferase, catalytic chain	369
arCOG02037	K	-	Sugar-specific transcriptional regulator TrmB	369
arCOG04076	H	-	Dephospho-Coenzyme A (Dephospho-CoA) Kinase	368
arCOG00989	J	Tgt	Queuine/archaeosine tRNA-ribosyltransferase	368
arCOG01354	J	Pcc1	Subunit of KEOPS complex (Cgi121BUD32KAE1)	368
arCOG01940	H	BirA	Biotin-(acetyl-CoA carboxylase) ligase	367
arCOG01348	H	nadF	NAD kinase	367
arCOG01676	H	ThiF	Dinucleotide-utilizing enzyme involved in molybdopterin and thiamine biosynthesis	366
arCOG00930	H	MoaA	GTP 3',8-cyclase (molybdenum cofactor biosynthesis protein MoaA)	366
arCOG01141	R	-	ICC-like phosphoesterase	366
arCOG00228	H	MopI	Molybdopterin-binding protein	366
arCOG01963	R	-	PhoU-like domain fused to TrkA-C domain	366
arCOG03099	P	MnhE	Multisubunit Na+/H+ antiporter, MnhE subunit	366
arCOG01411	M	RfaG	Glycosyltransferase	366
arCOG04367	L	GyrA	Type IIA topoisomerase (DNA gyrase/topo II, topoisomerase IV), A subunit	366
arCOG01704	H	Dfp	Phosphopantothenoylcysteine synthetase/decarboxylase	365
arCOG04229	F	PyrI	Aspartate carbamoyltransferase, regulatory subunit	365
arCOG01007	P	FepD	ABC-type Fe3+-siderophore transport system, permease component	365
arCOG04116	L	PinA	ATPase of PilT family involved in Holliday junction resolution	365
arCOG00624	P	MgtE2	Permease, similar to cation transporter	365
arCOG03077	P	MnhB	Multisubunit Na+/H+ antiporter, MnhB subunit	365
arCOG04396	E	-	ACT-domain-containing protein, predicted allosteric regulator of homoserine dehydrogenase	365
arCOG04393	E	DapB	4-hydroxy-tetrahydrodipicolinate reductase	365
arCOG04263	H	-	Pantoate kinase	364
arCOG01474	P	MMT1	Predicted Co/Zn/Cd cation transporter	364
arCOG02172	H	QueD	6-pyruvoyl-tetrahydropterin synthase	364
arCOG04060	K	-	Predicted transcriptional regulator	364
arCOG01359	C	-	Radical SAM superfamily enzyme	364
arCOG00486	J	CysS	Cysteinyl-tRNA synthetase	364
arCOG01410	M	AglA	Glycosyltransferase	364
arCOG00304	E	HIS2	Histidinol phosphatase or related hydrolase of the PHP family	364
arCOG02077	C	IscU	NifU homolog involved in Fe-S cluster formation	364
arCOG01909	E	GlnA	Glutamine synthetase	363
arCOG04430	R	-	HD superfamily phosphohydrolase	363
arCOG02675	H	Mch	Methenyltetrahydromethanopterin cyclohydrolase	363
arCOG01543	C	NuoI	NADH dehydrogenase subunit I	362
arCOG00670	I	PgsA	Phosphatidylglycerophosphate synthase	362
arCOG02258	L	-	RPA family protein, a subunit of RPA complex in P.furiosus	362
arCOG01015	J	Pus10	tRNA U54 and U55 pseudouridine synthase Pus10	361
arCOG00464	L	AlkA	3-methyladenine DNA glycosylase/8-oxoguanine DNA glycosylase	361
arCOG00065	O	csdA	Selenocysteine lyase/Cysteine desulfurase	361
arCOG02053	T	UspA	Nucleotide-binding protein, UspA family	360
arCOG01872	H	MobA	Molybdopterin-guanine dinucleotide biosynthesis protein A	360
arCOG01433	E	TrpB	Tryptophan synthase beta chain	360
arCOG01407	M	RfaG	Glycosyltransferase	360
arCOG00082	EF	PucG	Serine-pyruvate aminotransferase/archaeal aspartate aminotransferase	359
arCOG04414	J	Pcc1	Subunit of KEOPS complex (Cgi121BUD32KAE1)	359
arCOG04273	E	HisC	Histidinol-phosphate/aromatic aminotransferase or cobyric acid decarboxylase	359
arCOG01530	H	MoaC	Molybdenum cofactor biosynthesis enzyme	359
arCOG04172	EM	DapA	4-hydroxy-tetrahydrodipicolinate synthase/N-acetylneuraminate lyase	359
arCOG01537	C	NuoM	NADH:ubiquinone oxidoreductase subunit 4 (chain M)	359
arCOG02882	O	YcaO	Methylthiotransferase accessory factor YcaO involved in peptide backbone thioamidation (modifies Mcr in methanogenes)	359
arCOG01115	J	TiaS	tRNA(Ile2) 2-agmatinylcytidine synthetase; containing Zn-ribbon domain and OB-fold domain	358
arCOG01085	I	PcrB	(S)-3-O-geranylgeranylglyceryl phosphate synthase, TIM-barrel fold	358
arCOG01832	O	IbpA	Molecular chaperone (HSP20 family)	358
arCOG01616	J	Dtd2/GEK1	D-aminoacyl-tRNA deacylase, involved in ethanol tolerance	358
arCOG00302	F	YciV	5'-3' exoribonuclease TrpH/YciV (RNase AM), contains PHP domain	358
arCOG00777	Q	PaaI	HGG motif-containing thioesterase, possibly involved in aromatic compounds catabolism	358
arCOG02267	P	PitA	Phosphate/sulphate permease	358
arCOG01848	R	WbbJ	Acetyltransferase (isoleucine patch superfamily)	358
arCOG01674	C	AcyP	Acylphosphatase	358
arCOG00860	I	-	Isopentenyl phosphate kinase, enzyme of modified mevalonate pathway	357
arCOG01434	H	-	Cysteate synthase	357
arCOG04462	F	PurS	Phosphoribosylformylglycinamidine (FGAM) synthase, PurS component	357
arCOG00214	H	MoaB	Molybdopterin biosynthesis enzyme	357
arCOG00978	J	GCD14	tRNA(1-methyladenosine) methyltransferase	357
arCOG02895	L	MutS2	DNA structure-specific ATPase involved in suppression of recombination, MutS family	357
arCOG04385	S	-	Predicted small methyltransferase	357
arCOG04471	U	ArtA	Exosortase	357
arCOG01864	K	-	Transcriptional regulator, xre family	357
arCOG00895	M	-	Glycosyl transferase family 2	357
arCOG01351	E	ThrA	Homoserine dehydrogenase	356
arCOG01715	O	SufB	Cysteine desulfurase activator SufB	356
arCOG00017	R	-	Predicted transcriptional regulator	356
arCOG00232	P	PhoU	Phosphate uptake regulator	356
arCOG04212	R	-	Predicted DNA-binding protein with PD1-like DNA-binding motif	356
arCOG00493	G	GapA	Glyceraldehyde-3-phosphate dehydrogenase/erythrose-4-phosphate dehydrogenase	355
arCOG04075	H	SNZ1	Pyridoxine biosynthesis enzyme	355
arCOG00217	H	MoeA	Molybdopterin biosynthesis enzyme	355
arCOG00057	M	GlmS	Glucosamine 6-phosphate synthetase	355
arCOG01336	S	AMMECR1	Uncharacterized protein	355
arCOG04772	O	GrpE	Molecular chaperone GrpE (heat shock protein)	355
arCOG01917	S	-	Zn-ribbon domain containing protein	355
arCOG00991	J	-	tRNA modification protein, contains pre-PUA and PUA domains	354
arCOG04151	R	-	ABC-type multidrug transport system, permease component	354
arCOG01338	C	-	Acyl-CoA synthetase, ATP-grasp containing subunit	354
arCOG01718	J	GatB	Asp-tRNAAsn/Glu-tRNAGln amidotransferase B subunit	354
arCOG04276	F	NrdA	Ribonucleotide reductase, alpha subunit	354
arCOG01323	H	RibH	Riboflavin synthase beta-chain	353
arCOG01340	C	-	Acyl-CoA synthetase (NDP forming)	353
arCOG04175	J	RPL20A	Ribosomal protein L20A (L18A)	353
arCOG00463	L	-	Uri superfamily endonuclease	353
arCOG03038	R	-	TPR repeats containing protein	353
arCOG02099	K	TroR	Mn-dependent transcriptional regulator (DtxR family)	353
arCOG02846	O	DnaJ	DnaJ-class molecular chaperone	353
arCOG00985	J	Tma20	Predicted RNA-binding protein, contains PUA domain	352
arCOG02466	J	GAR1	RNA-binding protein involved in rRNA processing	352
arCOG00982	C	GldA	Glycerol dehydrogenase or related enzyme	352
arCOG00671	I	PssA	Phosphatidylserine synthase	352
arCOG01217	U	SEC65	Signal recognition particle 19 kDa protein	351
arCOG04303	H	FolK	6-hydroxymethyl-7,8-dihydropterin pyrophosphokinase MptE (tetrahydrofolate and tetrahydromethanopterin biosynthesis)	351
arCOG02305	E	GlnK	Nitrogen regulatory protein PII	351
arCOG02677	E	HisI	Phosphoribosyl-ATP pyrophosphohydrolase	351
arCOG03214	F	ThyA	Thymidylate synthase	351
arCOG00617	E	HisF	Imidazoleglycerol-phosphate synthase	350
