## Supplementary Data 3 for "Beyond bacterial paradigms: uncovering the functional significance and first biogenesis machinery of archaeal lipoproteins"

### Sheet: Sheet2
Supplementary Data 3. Number of proteins assigned to arCOG2177 or arCOG02178 in each genome
Supercluster				COG01967	COG01967
arCOG				arCOG02177	arCOG02178
arCOG functional group				S	S
Gene				-	-
Description				Uncharacterized membrane protein	Uncharacterized membrane protein
Number of genomes				339	135
Number of proteins				404	148
GCF_000337335.1	Halorubrum_distributum_JCM_10118	Halobacteria		1	1
GCF_000337395.1	Halorubrum_litoreum_JCM_13561	Halobacteria		1	1
GCF_000337435.1	Halorubrum_terrestre_JCM_10247	Halobacteria		1	1
GCF_002355655.1	Halorubrum_trapanicum_CBA1232	Halobacteria		2	1
GCF_000296615.1	Halorubrum_sp_T3	Halobacteria		1	1
GCF_000336875.1	Halorubrum_californiensis_DSM_19288	Halobacteria		1	1
GCF_000337035.1	Halorubrum_coriense_DSM_10284	Halobacteria		1	1
GCF_002252875.1	Halorubrum_ezzemoulense_Ec15	Halobacteria		1	0
GCF_001280455.1	Halorubrum_tropicale_5	Halobacteria		1	1
GCF_000337075.1	Halorubrum_hochstenium_ATCC_700873	Halobacteria		1	1
GCF_000337415.1	Halorubrum_tebenquichense_DSM_14210	Halobacteria		1	1
GCF_000022205.1	Halorubrum_lacusprofundi_ATCC_49239	Halobacteria		1	1
GCF_000337375.1	Halorubrum_lipolyticum_DSM_21995	Halobacteria		1	1
GCF_000337915.1	Halorubrum_saccharovorum_DSM_1137	Halobacteria		2	1
GCF_002286985.1	Halorubrum_sp_WN019	Halobacteria		2	1
GCF_000336995.1	Halorubrum_aidingense_JCM_13560	Halobacteria		1	1
GCF_000746205.1	Halorubrum_sp_BV1	Halobacteria		3	1
GCF_001542905.1	Halorubrum_aethiopicum_SAH-A6	Halobacteria		1	1
GCA_000496175.1	uncultured_archaeon_A07HR67_	unclassified		1	1
GCF_002355635.1	Halopenitus_persicus_CBA1233	Halobacteria		1	1
GCF_000447865.2	haloarchaeon_3A1_DGR	Halobacteria		1	1
GCA_000496235.1	uncultured_archaeon_A07HR60_	Halobacteria		1	1
GCA_000416025.1	Halonotius_sp_J07HN6_	Halobacteria		1	1
GCA_000496215.1	uncultured_archaeon_A07HN63_	Halobacteria		3	1
GCA_000416065.1	Halonotius_sp_J07HN4_	Halobacteria		2	0
GCF_002788215.1	halophilic_archaeon_True-ADL	Halobacteria		1	2
GCF_000739555.1	Halolamina_rubra_CBA1107	Halobacteria		1	1
GCA_001307315.1	Halolamina_pelagica_CDK2	Halobacteria		1	1
GCF_001282785.1	Halolamina_sediminis_halo7	Halobacteria		1	1
GCF_002025255.1	Halolamina_sp_CBA1230	Halobacteria		1	1
GCF_000224475.1	halophilic_archaeon_DL31	Halobacteria		1	1
GCF_000495475.1	Candidatus_Halobonum_tyrrellensis_G22	Halobacteria		1	1
GCF_000336815.1	Haloferax_prahovense_DSM_18310	Halobacteria		1	2
GCF_000723845.1	Haloferax_alexandrinus_Arc-Hr	Halobacteria		1	2
GCF_001190965.1	Haloferax_gibbonsii_ARA6	Halobacteria		1	2
GCF_001482285.1	Haloferax_sp_Q22	Halobacteria		1	1
GCF_001469875.2	Haloferax_sp_SB3	Halobacteria		1	1
GCF_000337795.1	Haloferax_denitrificans_ATCC_35960	Halobacteria		1	1
GCF_000337835.1	Haloferax_sulfurifontis_ATCC_BAA-897	Halobacteria		1	1
GCF_001368915.1	Haloferax_massiliensis_Arc-Hr	Halobacteria		1	2
GCF_000336855.1	Haloferax_sp_ATCC_BAA-646	Halobacteria		1	1
GCF_000336975.1	Haloferax_sp_ATCC_BAA-644	Halobacteria		1	1
GCF_000336835.1	Haloferax_sp_ATCC_BAA-645	Halobacteria		1	1
GCF_000336795.1	Haloferax_lucentense_DSM_14919	Halobacteria		1	1
GCF_000025685.1	Haloferax_volcanii_DS2	Halobacteria		1	1
GCF_000306765.2	Haloferax_mediterranei_ATCC_33500_CGMCC_1_2087	Halobacteria		1	1
GCF_000337815.1	Haloferax_mucosum_ATCC_BAA-1512	Halobacteria		1	1
GCF_000336755.1	Haloferax_elongans_ATCC_BAA-1513	Halobacteria		1	1
GCF_000336955.1	Haloferax_larsenii_JCM_13917	Halobacteria		1	1
GCF_000172995.2	Halogeometricum_borinquense_DSM_11551_PR_3	Halobacteria		1	1
GCF_000337095.1	Halogeometricum_pallidum_JCM_14848	Halobacteria		1	1
GCF_000237865.1	Haloquadratum_walsbyi_C23_	Halobacteria		1	1
GCF_000739575.1	Halobellus_rufus_CBA1103	Halobacteria		1	1
GCF_002906575.1	Salinigranum_rubrum_GX10	Halobacteria		3	1
GCF_001469955.1	Haloprofundus_marisrubri_SB9	Halobacteria		1	2
GCF_002844195.1	Haloferacaceae_archaeon_SYSU_A9-0	Halobacteria		1	1
GCF_000283335.1	Halogranum_salarium_B-1	Halobacteria		2	1
GCF_000427685.1	Haloplanus_natans_DSM_17983	Halobacteria		1	3
GCA_000496195.1	uncultured_archaeon_A07HB70_	unclassified		1	1
GCF_000281695.1	Natrinema_sp_J7-2	Halobacteria		1	1
GCF_000493245.1	Natrinema_sp_J7-1	Halobacteria		1	1
GCF_000337175.1	Natrinema_gari_JCM_14663	Halobacteria		1	1
GCF_000731985.1	Natrinema_altunense_AJ2	Halobacteria		1	1
GCF_000337195.1	Natrinema_versiforme_JCM_10478	Halobacteria		1	1
GCF_002494345.1	Natrinema_ejinorense_JCM_13890	Halobacteria		1	1
GCF_002572525.1	Natrinema_sp_CBA1119	Halobacteria		1	1
GCF_000337115.1	Haloterrigena_thermotolerans_DSM_11522	Halobacteria		1	1
GCF_000710605.1	Haloterrigena_jeotgali_A29	Halobacteria		1	1
GCF_000230735.2	Natrinema_pellirubrum_DSM_15624	Halobacteria		1	1
GCF_000690595.1	Haloterrigena_mahii_H13	Halobacteria		1	1
GCF_001953745.1	Haloterrigena_saccharevitans_AB14	Halobacteria		1	1
GCF_000337475.1	Haloterrigena_limicola_JCM_13563	Halobacteria		1	1
GCF_000784335.1	Halopiger_salifodinae_KCY07-B2	Halobacteria		1	1
GCF_001971705.1	Haloterrigena_daqingensis_	Halobacteria		1	1
GCF_000383975.1	Natronorubrum_tibetense_GA33	Halobacteria		1	1
GCF_000337715.1	Natronorubrum_bangense_JCM_10635	Halobacteria		1	1
GCF_000337735.1	Natronorubrum_sulfidifaciens_JCM_14089	Halobacteria		1	1
GCF_000025325.1	Haloterrigena_turkmenica_DSM_5511	Halobacteria		1	1
GCF_000337495.1	Haloterrigena_salina_JCM_13891	Halobacteria		1	1
GCF_000217715.1	Halopiger_xanaduensis_SH-6	Halobacteria		1	1
GCF_002177135.1	Natronolimnobius_baerhuensis_CGMCC_1_3597	Halobacteria		1	1
GCF_000226975.2	Halobiforma_lacisalsi_AJ5	Halobacteria		1	1
GCF_000230715.2	Natronobacterium_gregoryi_SP2	Halobacteria		1	1
GCF_000455365.1	Halopiger_djelfimassiliensis_IIH2	Halobacteria		1	1
GCF_000337575.1	Natrialba_hulunbeirensis_JCM_10989	Halobacteria		1	1
GCF_001861355.1	Natrialba_sp_SSL1	Halobacteria		1	1
GCF_000025625.1	Natrialba_magadii_ATCC_43099	Halobacteria		1	1
GCF_000337535.1	Natrialba_aegyptia_DSM_13077	Halobacteria		1	1
GCF_000337595.1	Natrialba_taiwanensis_DSM_12281	Halobacteria		1	1
GCF_000337555.1	Natrialba_asiatica_DSM_12278	Halobacteria		1	1
GCF_000328685.1	Natronococcus_occultus_SP4	Halobacteria		1	1
GCF_000337675.1	Natronococcus_amylolyticus_DSM_10524	Halobacteria		1	1
GCF_002156705.1	Natrialbaceae_archaeon_JW/NM-HA_15	Halobacteria		1	1
GCF_000455345.1	Halopiger_goleimassiliensis_IIH3	Halobacteria		1	1
GCF_000517625.1	Halostagnicola_larsenii_XH-48	Halobacteria		1	1
GCA_000328525.1	Halovivax_ruber_XH-70	Halobacteria		1	1
GCF_000337515.1	Halovivax_asiaticus_JCM_14624	Halobacteria		1	1
GCF_000376445.1	Haladaptatus_paucihalophilus_DX253	Halobacteria		2	1
GCF_001625445.1	Haladaptatus_sp_R4	Halobacteria		0	1
GCF_000710615.1	Haladaptatus_cibarius_D43	Halobacteria		1	1
GCF_000334895.1	Halococcus_agarilyticus_197A	Halobacteria		1	1
GCF_000336915.1	Halococcus_saccharolyticus_DSM_5350	Halobacteria		1	2
GCF_000755245.1	Halococcus_sediminicola_CBA1101	Halobacteria		1	2
GCA_000336675.1	Halococcus_hamelinensis_100A6	Halobacteria		1	1
GCF_000196895.1	Halalkalicoccus_jeotgali_B3	Halobacteria		1	3
GCF_001593955.1	Halalkalicoccus_paucihalophilus_DSM_24557	Halobacteria		2	1
GCF_000011085.1	Haloarcula_marismortui_ATCC_43049	Halobacteria		2	1
GCF_000337275.1	Haloarcula_sinaiiensis_ATCC_33800	Halobacteria		1	1
GCF_001485575.1	Haloarcula_sp_CBA1127	Halobacteria		1	1
GCF_000336635.1	Haloarcula_japonica_DSM_6131	Halobacteria		2	1
GCF_000336895.1	Haloarcula_argentinensis_DSM_12282	Halobacteria		1	1
GCF_000827835.1	Haloarcula_sp_CBA1115	Halobacteria		1	1
GCF_001485555.1	Haloarcula_sp_CBA1128	Halobacteria		1	1
GCF_000336615.1	Haloarcula_amylolytica_JCM_13557	Halobacteria		1	1
GCF_000504565.1	Haloarcula_hispanica_N601	Halobacteria		1	1
GCF_001647155.1	Haloarcula_sp_K1	Halobacteria		1	1
GCF_000337775.1	Haloarcula_vallismortis_ATCC_29715	Halobacteria		1	1
GCF_001280425.1	Haloarcula_rubripromontorii_SL3	Halobacteria		1	1
GCF_002844335.1	Haloarcula_taiwanensis_Taiwanensis	Halobacteria		1	1
GCF_000023965.1	Halomicrobium_mukohataei_DSM_12286	Halobacteria		1	1
GCF_000379085.1	Halomicrobium_katesii_DSM_19301	Halobacteria		1	1
GCF_001989615.1	Halorientalis_sp_IM1011	Halobacteria		1	1
GCF_000337455.1	Halosimplex_carlsbadense_2-9-1	Halobacteria		1	2
GCF_000023945.1	Halorhabdus_utahensis_DSM_12940	Halobacteria		1	1
GCF_000470655.1	Halorhabdus_tiamatea_SARL4B_type_strain_SARL4B	Halobacteria		1	1
GCF_000755225.1	Halapricum_salinum_CBA1105	Halobacteria		1	1
GCA_000416085.1	halophilic_archaeon_J07HX64_	Halobacteria		2	1
GCF_000026045.1	Natronomonas_pharaonis_DSM_2160_Gabara	Halobacteria		1	1
GCF_000591055.1	Natronomonas_moolapensis_8_8_11	Halobacteria		1	1
GCF_001950595.1	Natronomonas_sp_CBA1134	Halobacteria		1	1
GCF_000403645.1	Salinarchaeum_sp_Harcht-Bsk1	Halobacteria		1	1
GCF_001488575.1	Halobacterium_hubeiense_JI20-1	Halobacteria		2	1
GCF_001485535.1	Halobacterium_sp_CBA1132	Halobacteria		1	1
GCF_000230955.2	Halobacterium_sp_DL1	Halobacteria		1	1
GCF_000069025.1	Halobacterium_salinarum_R1_DSM_671_R1	Halobacteria		1	1
GCF_001305655.1	Halanaeroarchaeum_sulfurireducens_M27-SA2	Halobacteria		1	1
GCF_001886955.1	Halodesulfurarchaeum_formicicum_HSR6	Halobacteria		1	1
GCF_002153915.1	Methanonatronarchaeum_thermophilum_AMET1	Methanonatronarchaeia		1	0
GCA_001914405.1	Candidatus_Methanohalarchaeum_thermophilum_	Methanonatronarchaeia		1	0
GCF_000979425.1	Methanosarcina_sp_2_H_T_1A_3	Methanomicrobia		1	0
GCF_000979475.1	Methanosarcina_sp_2_H_T_1A_8	Methanomicrobia		1	0
GCF_000979455.1	Methanosarcina_sp_2_H_T_1A_6	Methanomicrobia		1	0
GCF_000979385.1	Methanosarcina_sp_2_H_A_1B_4	Methanomicrobia		1	0
GCF_000970265.1	Methanosarcina_lacustris_Z-7289	Methanomicrobia		1	0
GCF_000969965.1	Methanosarcina_sp_WWM596	Methanomicrobia		1	0
GCF_000970005.1	Methanosarcina_sp_WH1	Methanomicrobia		1	0
GCF_000007065.1	Methanosarcina_mazei_Go1	Methanomicrobia		1	0
GCF_000744315.1	Methanosarcina_soligelidi_SMA-21	Methanomicrobia		1	0
GCF_000970285.1	Methanosarcina_horonobensis_HB-1_JCM_15518	Methanomicrobia		1	0
GCF_000007345.1	Methanosarcina_acetivorans_C2A	Methanomicrobia		1	0
GCF_000970145.1	Methanosarcina_siciliae_C2J	Methanomicrobia		1	0
GCF_000969885.1	Methanosarcina_thermophila_TM-1	Methanomicrobia		1	0
GCA_001402855.1	Methanosarcina_sp_795_	Methanomicrobia		1	0
GCF_001304615.1	Methanosarcina_flavescens_E03_2	Methanomicrobia		1	0
GCF_000969905.1	Methanosarcina_vacuolata_Z-761	Methanomicrobia		1	0
GCF_000969945.1	Methanosarcina_sp_Kolksee	Methanomicrobia		1	0
GCF_000969985.1	Methanosarcina_barkeri_str_Wiesmoor	Methanomicrobia		1	0
GCF_000970045.1	Methanosarcina_sp_MTP4	Methanomicrobia		1	0
GCF_000025865.1	Methanohalophilus_mahii_DSM_5219	Methanomicrobia		1	0
GCF_001889405.1	Methanohalophilus_halophilus_Z-7982	Methanomicrobia		1	0
GCF_002761295.1	Methanohalophilus_portucalensis_FDF-1T	Methanomicrobia		1	0
GCA_001683555.1	Methanohalophilus_sp_DAL1_	Methanomicrobia		0	0
GCA_001726015.1	Methanohalophilus_sp_2-GBenrich_	Methanomicrobia		1	0
GCF_002973515.1	Methanohalophilus_euhalobius_DSM_10369	Methanomicrobia		1	0
GCF_000013725.1	Methanococcoides_burtonii_DSM_6242	Methanomicrobia		1	0
GCF_000970325.1	Methanococcoides_methylutens_MM1	Methanomicrobia		1	0
GCF_000306725.1	Methanolobus_psychrophilus_R15	Methanomicrobia		1	0
GCF_000504205.1	Methanolobus_tindarius_DSM_2278	Methanomicrobia		1	0
GCF_000328665.1	Methanomethylovorans_hollandica_DSM_15978	Methanomicrobia		1	0
GCF_000196655.1	Methanohalobium_evestigatum_Z-7303	Methanomicrobia		1	0
GCF_000217995.1	Methanosalsum_zhilinae_DSM_4017	Methanomicrobia		1	0
GCF_000685155.1	Candidatus_Methanoperedens_nitroreducens_ANME-2d	Methanomicrobia		2	0
GCF_002487355.1	Candidatus_Methanoperedens_sp_BLZ2_	Methanomicrobia		2	0
GCF_000204415.1	Methanothrix_soehngenii_GP6	Methanomicrobia		1	0
GCA_000014945.1	Methanothrix_thermoacetophila_PT	Methanomicrobia		1	0
GCF_000235565.1	Methanosaeta_harundinacea_6Ac	Methanomicrobia		1	0
GCA_001507975.1	Euryarchaeota_archaeon_55_53_	unclassified Euryarchaeota		0	0
GCA_001508185.1	Methanosarcinales_archeaon_56_1174_	Methanomicrobia		0	0
GCF_000711905.1	Methermicoccus_shengliensis_DSM_18856	Methanomicrobia		1	0
GCA_001766815.1	Candidatus_Syntrophoarchaeum_caldarius_	Methanomicrobia		1	0
GCF_000251105.1	Methanocella_conradii_HZ254	Methanomicrobia		1	0
GCA_000011005.1	Methanocella_paludicola_SANAE	Methanomicrobia		1	0
GCF_000063445.1	Methanocella_arvoryzae_MRE50	Methanomicrobia		1	0
GCF_000015825.1	Methanoculleus_marisnigri_JR1	Methanomicrobia		1	0
GCF_001017125.1	Methanoculleus_sediminis_S3Fa	Methanomicrobia		1	0
GCF_001602375.1	Methanoculleus_horonobensis_T10	Methanomicrobia		1	0
GCA_002839645.1	Methanomicrobiales_archaeon_HGW-Methanomicrobiales-2_	Methanomicrobia		1	0
GCF_001571405.1	Methanoculleus_thermophilus_CR-1	Methanomicrobia		1	0
GCF_000304355.2	Methanoculleus_bourgensis_MS2_MS2T	Methanomicrobia		1	0
GCA_900036045.1	Methanoculleus_sp_MAB1_	Methanomicrobia		1	0
GCF_000147875.1	Methanolacinia_petrolearia_DSM_11571_	Methanomicrobia		1	0
GCF_000784355.1	Methanolacinia_paynteri_DSM_2545	Methanomicrobia		1	0
GCF_000243255.1	Methanoplanus_limicola_DSM_2279	Methanomicrobia		1	0
GCF_000711215.1	Methanomicrobium_mobile_BP	Methanomicrobia		1	0
GCF_000327485.1	Methanoregula_formicica_SMSP	Methanomicrobia		2	0
GCA_002839605.1	Methanomicrobiales_archaeon_HGW-Methanomicrobiales-3_	Methanomicrobia		1	0
GCA_002839675.1	Methanomicrobiales_archaeon_HGW-Methanomicrobiales-1_	Methanomicrobia		1	0
GCF_000017625.1	Methanoregula_boonei_6A8	Methanomicrobia		1	0
GCF_000021965.1	Methanosphaerula_palustris_E1-9c	Methanomicrobia		1	0
GCF_000235685.2	Methanolinea_tarda_NOBI-1	Methanomicrobia		1	0
GCF_000013445.1	Methanospirillum_hungatei_JF-1	Methanomicrobia		1	0
GCF_000275865.1	Methanofollis_liminatans_DSM_4140	Methanomicrobia		1	0
GCF_001571385.1	Methanofollis_ethanolicus_HASU	Methanomicrobia		1	0
GCF_000430905.1	Methanocorpusculum_bavaricum_DSM_4179	Methanomicrobia		1	0
GCF_002287215.1	Methanocorpusculum_parvum_XII	Methanomicrobia		1	0
GCF_000015765.1	Methanocorpusculum_labreanum_Z	Methanomicrobia		1	0
GCF_000789255.1	Geoglobus_acetivorans_SBH6	Archaeoglobi		1	0
GCF_001006045.1	Geoglobus_ahangari_234	Archaeoglobi		1	0
GCF_000025505.1	Ferroglobus_placidus_DSM_10642	Archaeoglobi		1	0
GCF_000194625.1	Archaeoglobus_veneficus_SNP6	Archaeoglobi		1	0
GCF_000385565.1	Archaeoglobus_sulfaticallidus_PM70-1	Archaeoglobi		1	0
GCF_000025285.1	Archaeoglobus_profundus_DSM_5631	Archaeoglobi		1	0
GCF_000008665.1	Archaeoglobus_fulgidus_DSM_4304	Archaeoglobi		1	0
GCA_002254865.1	Archaeoglobales_archaeon_ex4484_92_	Archaeoglobi		1	0
GCF_000300255.2	Candidatus_Methanomethylophilus_alvus_Mx1201	Thermoplasmata		0	0
GCA_000437835.1	Methanoculleus_sp_CAG_1088_	Methanomicrobia		0	0
GCF_001560915.1	methanogenic_archaeon_ISO4-H5	Thermoplasmata		0	0
GCF_000350305.1	Thermoplasmatales_archaeon_BRNA1	Thermoplasmata		0	0
GCF_000800805.1	Candidatus_Methanoplasma_termitum_MpT1	Thermoplasmata		0	0
GCF_000404225.1	Candidatus_Methanomassiliicoccus_intestinalis_Issoire-Mx1	Thermoplasmata		0	0
GCF_000308215.1	Methanomassiliicoccus_luminyensis_B10	Thermoplasmata		0	0
GCA_001800815.1	Euryarchaeota_archaeon_RBG_19FT_COMBO_56_21_	unclassified Euryarchaeota		0	0
GCA_001800825.1	Euryarchaeota_archaeon_RBG_19FT_COMBO_69_17_	unclassified Euryarchaeota		0	0
GCA_001595945.1	Thermoplasmatales_archaeon_SM1-50_	Thermoplasmata		1	0
GCA_000246735.1	uncultured_marine_group_II_euryarchaeote_	Thermoplasmata		1	0
GCA_002172575.1	Euryarchaeota_archaeon_TMED103_	unclassified Euryarchaeota		1	0
GCA_002720095.1	Euryarchaeota_archaeon_	unclassified Euryarchaeota		1	0
GCA_002457555.1	Marine_Group_II_euryarchaeote_MED-G37_	unclassified Euryarchaeota		0	0
GCA_002457595.1	Marine_Group_II_euryarchaeote_MED-G36_	unclassified Euryarchaeota		2	0
GCA_002457155.1	Marine_Group_II_euryarchaeote_MED-G35_	unclassified Euryarchaeota		1	0
GCA_001875345.1	Marine_Group_III_euryarchaeote_CG-Epi1_	unclassified Euryarchaeota		2	0
GCA_001875465.1	Marine_Group_III_euryarchaeote_CG-Epi2_	unclassified Euryarchaeota		1	0
GCA_001875425.1	Marine_Group_III_euryarchaeote_CG-Bathy1_	unclassified Euryarchaeota		1	0
GCF_000152265.2	Ferroplasma_acidarmanus_fer1	Thermoplasmata		0	0
GCF_002078355.1	Ferroplasma_acidiphilum_Y	Thermoplasmata		0	0
GCF_000949015.1	Acidiplasma_sp_MBA-1	Thermoplasmata		0	0
GCF_000008265.1	Picrophilus_torridus_DSM_9790	Thermoplasmata		0	0
GCA_000496135.1	Thermoplasmatales_archaeon_E-plasma_	Thermoplasmata		0	0
GCA_001856845.1	Thermoplasmatales_archaeon_Gpl_Cuniculiplasma_divulgatum	Thermoplasmata		0	0
GCA_002204705.1	Thermoplasmatales_archaeon_B_DKE_	Thermoplasmata		0	0
GCF_000011185.1	Thermoplasma_volcanium_GSS1	Thermoplasmata		0	0
GCF_000195915.1	Thermoplasma_acidophilum_DSM_1728	Thermoplasmata		0	0
GCA_001856825.1	Thermoplasmatales_archaeon_I-plasma_	Thermoplasmata		0	0
GCF_000025665.1	Aciduliprofundum_boonei_T469	Thermoplasmata		0	0
GCF_000327505.1	Aciduliprofundum_sp_MAR08-339	Thermoplasmata		0	0
GCF_000022365.1	Thermococcus_gammatolerans_EJ3_DSM_15229	Thermococci		2	0
GCF_000151205.2	Thermococcus_sp_AM4	Thermococci		3	0
GCF_000816105.1	Thermococcus_guaymasensis_DSM_11113	Thermococci		2	0
GCF_000585495.1	Thermococcus_nautili_30-1	Thermococci		2	0
GCF_000769655.1	Thermococcus_eurythermalis_A501	Thermococci		2	0
GCF_000009965.1	Thermococcus_kodakarensis_KOD1	Thermococci		2	0
GCF_001592435.1	Thermococcus_peptonophilus_OG-1	Thermococci		2	0
GCF_002214385.1	Thermococcus_gorgonarius_W-12	Thermococci		2	0
GCF_000258515.1	Thermococcus_zilligii_AN1	Thermococci		2	0
GCF_002214585.1	Thermococcus_profundus_DT_5432	Thermococci		2	0
GCF_002214485.1	Thermococcus_pacificus_P-4	Thermococci		2	0
GCF_002214505.1	Thermococcus_siculi_RG-20	Thermococci		2	0
GCF_000221185.1	Thermococcus_sp_4557	Thermococci		2	0
GCF_001484195.1	Thermococcus_celericrescens_DSM_17994	Thermococci		2	0
GCF_000265525.1	Thermococcus_cleftensis_CL1	Thermococci		2	0
GCF_002197185.1	Thermococcus_sp_5-4	Thermococci		2	0
GCF_002214565.1	Thermococcus_radiotolerans_EJ2	Thermococci		2	0
GCF_002214465.1	Thermococcus_barossii_SHCK-94	Thermococci		2	0
GCF_002214365.1	Thermococcus_celer_Vu_13	Thermococci		2	0
GCF_002214525.1	Thermococcus_sp_P6	Thermococci		2	0
GCF_002214545.1	Thermococcus_thioreducens_OGL-20P	Thermococci		2	0
GCF_000018365.1	Thermococcus_onnurineus_NA1	Thermococci		2	0
GCF_001647085.1	Thermococcus_piezophilus_CDGS	Thermococci		2	0
GCF_000011105.1	Pyrococcus_horikoshii_OT3	Thermococci		2	0
GCF_000195935.2	Pyrococcus_abyssi_GE5_	Thermococci		2	0
GCF_000211475.1	Pyrococcus_sp_NA2	Thermococci		2	0
GCF_001577775.1	Pyrococcus_kukulkanii_NCB100	Thermococci		2	0
GCF_900012635.1	Thermococcus_chitonophagus_	Thermococci		2	0
GCF_000263735.1	Pyrococcus_sp_ST04	Thermococci		2	0
GCF_000007305.1	Pyrococcus_furiosus_DSM_3638	Thermococci		2	0
GCF_000215995.1	Pyrococcus_yayanosii_CH1	Thermococci		2	0
GCF_000517445.1	Thermococcus_paralvinellae_ES1	Thermococci		2	0
GCF_001433455.1	Thermococcus_barophilus_CH5	Thermococci		2	0
GCF_000246985.2	Thermococcus_litoralis_DSM_5473	Thermococci		2	0
GCF_001484685.1	Thermococcus_sp_2319x1	Thermococci		2	0
GCF_000430485.1	Thermococcus_sp_PK	Thermococci		2	0
GCF_000022545.1	Thermococcus_sibiricus_MM_739	Thermococci		2	0
GCF_001317345.1	Thermococcus_sp_EP1	Thermococci		2	0
GCF_000725425.1	Palaeococcus_pacificus_DY20341	Thermococci		2	0
GCF_000966265.1	Palaeococcus_ferrophilus_DSM_13482	Thermococci		2	0
GCA_001587575.1	Arc_I_group_archaeon_BMIXfssc0709_Meth_Bin006_	Methanomicrobia		1	0
GCA_001587655.1	Arc_I_group_archaeon_B03fssc0709_Meth_Bin005_	Methanomicrobia		1	0
GCA_001587695.1	Arc_I_group_archaeon_B15fssc0709_Meth_Bin003_	Methanomicrobia		1	0
GCA_001587595.1	Arc_I_group_archaeon_ADurb1013_Bin02101_	Methanomicrobia		1	0
GCA_001587635.1	Arc_I_group_archaeon_ADurb1213_Bin02801_	Methanomicrobia		1	0
GCA_001587605.1	Arc_I_group_archaeon_ADurb1113_Bin01801_	Methanomicrobia		1	0
GCA_001595795.1	Theionarchaea_archaeon_DG-70_	Theionarchaea		1	0
GCA_001595815.1	Theionarchaea_archaeon_DG-70-1_	Theionarchaea		1	0
GCA_001515185.1	Hadesarchaea_archaeon_DG-33_	Hadesarchaea		0	0
GCA_001515215.1	Hadesarchaea_archaeon_YNP_N21_	Hadesarchaea		0	0
GCF_002813655.1	Methanobacterium_sp_MO-MB1	Methanobacteria		1	0
GCF_002813675.1	Methanobacterium_sp_MZ-A1	Methanobacteria		1	0
GCF_002813695.1	Methanobacterium_subterraneum_A8p	Methanobacteria		1	0
GCF_000499765.1	Methanobacterium_sp_MB1_	Methanobacteria		1	0
GCF_001458655.1	Methanobacterium_formicicum_	Methanobacteria		1	0
GCF_000191585.1	Methanobacterium_lacus_AL-21	Methanobacteria		1	0
GCF_000744455.1	Methanobacterium_sp_SMA-27	Methanobacteria		1	0
GCF_000214725.1	Methanobacterium_paludis_SWAN1	Methanobacteria		1	0
GCF_000745485.1	Methanobacterium_veterum_MK4	Methanobacteria		1	0
GCF_000746075.1	Methanobacterium_arcticum_M2	Methanobacteria		1	0
GCF_001729285.1	Methanobacterium_sp_A39	Methanobacteria		1	0
GCF_002287175.1	Methanobacterium_bryantii_M_o_H_	Methanobacteria		1	0
GCF_000012545.1	Methanosphaera_stadtmanae_DSM_3091	Methanobacteria		0	0
GCF_001729965.1	Methanosphaera_sp_WGK6	Methanobacteria		0	0
GCF_002287195.1	Methanosphaera_cuniculi_1R-7	Methanobacteria		0	0
GCF_001548675.1	Methanobrevibacter_sp_YE315	Methanobacteria		0	0
GCF_001729385.1	Methanobrevibacter_sp_A27	Methanobacteria		0	0
GCF_001477655.1	Methanobrevibacter_millerae_SM9	Methanobacteria		0	0
GCF_002813085.1	Methanobrevibacter_smithii_KB11	Methanobacteria		0	0
GCA_000437055.1	Methanobrevibacter_smithii_CAG_186_	Methanobacteria		0	0
GCF_000404165.1	Methanobrevibacter_sp_AbM4	Methanobacteria		0	0
GCF_000320505.1	Methanobrevibacter_boviskoreani_JH1	Methanobacteria		0	0
GCF_000621965.1	Methanobrevibacter_wolinii_SH	Methanobacteria		0	0
GCF_000024185.1	Methanobrevibacter_ruminantium_M1	Methanobacteria		1	0
GCF_001563245.1	Methanobrevibacter_olleyae_YLM1	Methanobacteria		1	0
GCF_002072215.1	Methanobrevibacter_arboriphilus_JCM_13429_DSM_1125_DH1	Methanobacteria		1	0
GCA_002839705.1	Methanobacteriales_archaeon_HGW-Methanobacteriales-1_	Methanobacteria		1	0
GCF_000008645.1	Methanothermobacter_thermautotrophicus_str_Delta_H	Methanobacteria		1	0
GCA_002356395.1	Methanothermobacter_sp_EMTCatA1_	Methanobacteria		1	0
GCF_000145295.1	Methanothermobacter_marburgensis_str_Marburg	Methanobacteria		1	0
GCF_000828575.1	Methanothermobacter_sp_CaT2	Methanobacteria		1	0
GCF_000166095.1	Methanothermus_fervidus_DSM_2088	Methanobacteria		0	0
GCA_000007185.1	Methanopyrus_kandleri_AV19	Methanopyri		0	0
GCF_002201915.1	Methanopyrus_sp_KOL6	Methanopyri		0	0
GCF_000011585.1	Methanococcus_maripaludis_S2	Methanococci		1	0
GCF_000017165.1	Methanococcus_vannielii_SB	Methanococci		1	0
GCF_000006175.1	Methanococcus_voltae_A3	Methanococci		1	0
GCF_000376965.1	Methanothermococcus_thermolithotrophicus_DSM_2095	Methanococci		1	0
GCF_000017185.1	Methanococcus_aeolicus_Nankai-3	Methanococci		1	0
GCF_000179575.2	Methanothermococcus_okinawensis_IH1	Methanococci		1	0
GCF_000214415.1	Methanotorris_igneus_Kol_5	Methanococci		1	0
GCF_000024625.1	Methanocaldococcus_vulcanius_M7	Methanococci		1	0
GCF_000091665.1	Methanocaldococcus_jannaschii_DSM_2661	Methanococci		1	0
GCF_000025525.1	Methanocaldococcus_sp_FS406-22	Methanococci		1	0
GCF_000739065.1	Methanocaldococcus_bathoardescens_JH146	Methanococci		2	0
GCF_000023985.1	Methanocaldococcus_fervens_AG86	Methanococci		1	0
GCF_000092305.1	Methanocaldococcus_infernus_ME	Methanococci		1	0
GCF_000371805.1	Methanocaldococcus_villosus_KIN24-T80	Methanococci		1	0
GCA_001872325.1	Candidatus_Pacearchaeota_archaeon_CG1_02_35_32_	DPANN group		0	0
GCA_002789435.1	Candidatus_Pacearchaeota_archaeon_CG_4_9_14_0_8_um_filter_35_24_	DPANN group		0	0
GCA_002790905.1	Candidatus_Pacearchaeota_archaeon_CG_4_9_14_3_um_filter_35_19_	DPANN group		0	0
GCA_002784645.1	Candidatus_Pacearchaeota_archaeon_CG_4_10_14_0_8_um_filter_35_169_	DPANN group		0	0
GCA_002794155.1	Candidatus_Pacearchaeota_archaeon_CG10_big_fil_rev_8_21_14_0_10_35_219_	DPANN group		0	0
GCA_002792635.1	Candidatus_Pacearchaeota_archaeon_CG_4_10_14_0_2_um_filter_35_33_	DPANN group		0	0
GCA_001872315.1	Candidatus_Pacearchaeota_archaeon_CG1_02_39_14_	DPANN group		0	0
GCA_002788615.1	Candidatus_Pacearchaeota_archaeon_CG_4_9_14_0_2_um_filter_39_13_	DPANN group		0	0
GCA_001872795.1	Candidatus_Pacearchaeota_archaeon_CG1_02_32_132_	DPANN group		0	0
GCA_002763075.1	Candidatus_Pacearchaeota_archaeon_CG10_big_fil_rev_8_21_14_0_10_34_76_	DPANN group		0	0
GCA_002763165.1	Candidatus_Pacearchaeota_archaeon_CG10_big_fil_rev_8_21_14_0_10_31_24_	DPANN group		0	0
GCA_002763155.1	Candidatus_Pacearchaeota_archaeon_CG10_big_fil_rev_8_21_14_0_10_30_48_	DPANN group		1	0
GCA_002790875.1	Candidatus_Pacearchaeota_archaeon_CG_4_9_14_3_um_filter_30_11_	DPANN group		0	0
GCA_002792675.1	Candidatus_Pacearchaeota_archaeon_CG_4_10_14_0_2_um_filter_30_11_	DPANN group		0	0
GCA_002762735.1	Candidatus_Pacearchaeota_archaeon_CG11_big_fil_rev_8_21_14_0_20_30_13_	DPANN group		0	0
GCA_001872125.1	Candidatus_Pacearchaeota_archaeon_CG1_02_30_18_	DPANN group		0	0
GCA_002794195.1	Candidatus_Pacearchaeota_archaeon_CG10_big_fil_rev_8_21_14_0_10_32_42_	DPANN group		0	0
GCA_001786415.1	Candidatus_Pacearchaeota_archaeon_RBG_19FT_COMBO_34_9_	DPANN group		0	0
GCA_001787285.1	Candidatus_Pacearchaeota_archaeon_RBG_13_33_26_	DPANN group		0	0
GCA_002794175.1	Candidatus_Pacearchaeota_archaeon_CG10_big_fil_rev_8_21_14_0_10_34_12_	DPANN group		0	0
GCA_002686355.1	Candidatus_Pacearchaeota_archaeon_	DPANN group		0	0
GCA_002780285.1	Candidatus_Pacearchaeota_archaeon_CG06_land_8_20_14_3_00_35_12_	DPANN group		0	0
GCA_002763115.1	Candidatus_Pacearchaeota_archaeon_CG10_big_fil_rev_8_21_14_0_10_31_59_	DPANN group		0	0
GCA_002792655.1	Candidatus_Pacearchaeota_archaeon_CG_4_10_14_0_2_um_filter_31_10_	DPANN group		0	0
GCA_001872145.1	Candidatus_Pacearchaeota_archaeon_CG1_02_31_27_	DPANN group		0	0
GCA_002688315.1	Candidatus_Woesearchaeota_archaeon_	DPANN group		0	0
GCA_002779235.1	Candidatus_Woesearchaeota_archaeon_CG07_land_8_20_14_0_80_44_23_	DPANN group		0	0
GCA_002762795.1	Candidatus_Woesearchaeota_archaeon_CG10_big_fil_rev_8_21_14_0_10_37_12_	DPANN group		0	0
GCA_002762985.1	Candidatus_Woesearchaeota_archaeon_CG10_big_fil_rev_8_21_14_0_10_44_13_	DPANN group		0	0
GCA_000830295.1	archaeon_GW2011_AR15_	DPANN group		0	0
GCA_002762785.1	Candidatus_Woesearchaeota_archaeon_CG10_big_fil_rev_8_21_14_0_10_45_16_	DPANN group		0	0
GCA_002762845.1	Candidatus_Woesearchaeota_archaeon_CG10_big_fil_rev_8_21_14_0_10_36_11_	DPANN group		0	0
GCA_002792115.1	Candidatus_Woesearchaeota_archaeon_CG_4_10_14_0_2_um_filter_33_13_	DPANN group		0	0
GCA_000830315.1	archaeon_GW2011_AR20_	DPANN group		0	0
GCA_002687825.1	Nanoarchaeota_archaeon_	DPANN group		0	0
GCA_002412065.1	Candidatus_Parvarchaeum_acidiphilum_ARMAN-4_	DPANN group		0	0
GCA_002412085.1	Candidatus_Parvarchaeum_acidophilus_ARMAN-5_	DPANN group		0	0
GCA_002763265.1	archaeon_CG10_big_fil_rev_8_21_14_0_10_43_11_	unclassified		1	0
GCA_000008085.1	Nanoarchaeum_equitans_Kin4-M_	DPANN group		1	0
GCA_000387965.1	Candidatus_Nanobsidianus_stetteri_	DPANN group		1	0
GCA_002782805.1	Candidatus_Aenigmarchaeota_archaeon_CG_4_8_14_3_um_filter_37_24_	DPANN group		1	0
GCA_002784265.1	Candidatus_Aenigmarchaeota_archaeon_CG_4_10_14_3_um_filter_37_21_	DPANN group		1	0
GCA_002789635.1	Candidatus_Aenigmarchaeota_archaeon_CG_4_9_14_3_um_filter_37_18_	DPANN group		1	0
GCA_002781865.1	Candidatus_Aenigmarchaeota_archaeon_CG15_BIG_FIL_POST_REV_8_21_14_020_37_27_	DPANN group		1	0
GCA_001873985.1	Candidatus_Aenigmarchaeota_archaeon_CG1_02_38_14_	DPANN group		1	0
GCA_002791855.1	Candidatus_Aenigmarchaeota_archaeon_CG_4_10_14_0_8_um_filter_37_24_	DPANN group		1	0
GCA_002255055.1	Candidatus_Aenigmarchaeota_archaeon_ex4484_14_	DPANN group		1	0
GCA_001761425.1	Nanohaloarchaea_archaeon_SG9_	DPANN group		2	0
GCA_000220375.1	Candidatus_Nanosalina_sp_J07AB43_	DPANN group		1	0
GCA_000220355.1	Candidatus_Nanosalinarum_sp_J07AB56_	DPANN group		1	0
GCA_001871655.1	Candidatus_Micrarchaeota_archaeon_CG1_02_60_51_	DPANN group		1	0
GCA_002763205.1	Candidatus_Micrarchaeota_archaeon_CG10_big_fil_rev_8_21_14_0_10_60_32_	DPANN group		1	0
GCA_002763255.1	Candidatus_Micrarchaeota_archaeon_CG09_land_8_20_14_0_10_60_16_	DPANN group		1	0
GCA_002792915.1	Candidatus_Micrarchaeota_archaeon_CG_4_10_14_0_2_um_filter_60_11_	DPANN group		1	0
GCA_002763275.1	Candidatus_Micrarchaeota_archaeon_CG09_land_8_20_14_0_10_55_25_	DPANN group		1	0
GCA_002785565.1	Candidatus_Micrarchaeota_archaeon_CG10_big_fil_rev_8_21_14_0_10_54_18_	DPANN group		1	0
GCA_001871605.1	Candidatus_Micrarchaeota_archaeon_CG1_02_55_41_	DPANN group		1	0
GCA_001871495.1	Candidatus_Micrarchaeota_archaeon_CG1_02_51_15_	DPANN group		1	0
GCA_001871595.1	Candidatus_Micrarchaeota_archaeon_CG1_02_55_22_	DPANN group		1	0
GCA_001889985.1	Candidatus_Micrarchaeum_acidiphilum_ARMAN-1_	DPANN group		0	0
GCA_002204695.1	Thermoplasmatales_archaeon_ARMAN_	Thermoplasmata		0	0
GCF_002214165.1	Candidatus_Micrarchaeota_archaeon_Mia14	DPANN group		0	0
GCA_001871475.1	Candidatus_Micrarchaeota_archaeon_CG1_02_47_40_	DPANN group		1	0
GCA_002778455.1	Candidatus_Micrarchaeota_archaeon_CG10_big_fil_rev_8_21_14_0_10_45_29_	DPANN group		1	0
GCA_000830275.1	archaeon_GW2011_AR10_	unclassified		1	0
GCA_002762975.1	Candidatus_Diapherotrites_archaeon_CG11_big_fil_rev_8_21_14_0_20_37_9_	DPANN group		1	0
GCA_002763225.1	Candidatus_Diapherotrites_archaeon_CG10_big_fil_rev_8_21_14_0_10_31_34_	DPANN group		1	0
GCA_002688035.1	Candidatus_Diapherotrites_archaeon_	DPANN group		1	0
GCA_002779065.1	Candidatus_Diapherotrites_archaeon_CG08_land_8_20_14_0_20_34_12_	DPANN group		0	0
GCA_002779075.1	Candidatus_Diapherotrites_archaeon_CG08_land_8_20_14_0_20_30_16_	DPANN group		1	0
GCA_002785505.1	Candidatus_Altiarchaeum_sp_CG03_land_8_20_14_0_80_32_618_	Candidatus Altiarchaeales		1	0
GCA_002791795.1	Candidatus_Altiarchaeum_sp_CG_4_10_14_0_8_um_filter_32_851_	Candidatus Altiarchaeales		1	0
GCA_002789105.1	Candidatus_Altiarchaeum_sp_CG_4_9_14_0_8_um_filter_32_206_	Candidatus Altiarchaeales		1	0
GCA_002762655.1	Candidatus_Altiarchaeum_sp_CG12_big_fil_rev_8_21_14_0_65_33_22_	Candidatus Altiarchaeales		1	0
GCA_001873845.1	Candidatus_Altiarchaeum_sp_CG2_30_32_3053_	Candidatus Altiarchaeales		1	0
GCA_002083985.1	Candidatus_Altiarchaeales_archaeon_A3_	Candidatus Altiarchaeales		0	0
GCA_002841105.1	Candidatus_Altiarchaeales_archaeon_HGW-Altiarchaeales-1_	Candidatus Altiarchaeales		1	0
GCA_001742785.1	Candidatus_Altiarchaeales_archaeon_IMC4_	Candidatus Altiarchaeales		1	0
GCA_002254565.1	Candidatus_Altiarchaeales_archaeon_ex4484_2_	Candidatus Altiarchaeales		1	0
GCF_000186365.1	Desulfurococcus_mucosus_DSM_2162	Desulfurococcales		0	0
GCF_000231015.2	Desulfurococcus_amylolyticus_DSM_16532	Desulfurococcales		0	0
GCF_000092185.1	Thermosphaera_aggregans_DSM_11486	Desulfurococcales		0	0
GCF_000264495.1	Thermogladius_calderae_1633	Desulfurococcales		0	0
GCF_000015945.1	Staphylothermus_marinus_F1	Desulfurococcales		0	0
GCF_000092465.1	Staphylothermus_hellenicus_DSM_12710	Desulfurococcales		0	0
GCA_000145985.1	Ignisphaera_aggregans_DSM_17230	Desulfurococcales		0	0
GCF_001412615.1	Pyrodictium_delaneyi_Su06	Desulfurococcales		0	0
GCF_001462395.1	Pyrodictium_occultum_PL-19	Desulfurococcales		0	0
GCF_000015145.1	Hyperthermus_butylicus_DSM_5456	Desulfurococcales		0	0
GCF_000223395.1	Pyrolobus_fumarii_1A	Desulfurococcales		0	0
GCF_000017945.1	Ignicoccus_hospitalis_KIN4/I	Desulfurococcales		0	0
GCF_001481685.1	Ignicoccus_islandicus_DSM_13165	Desulfurococcales		0	0
GCA_000495715.1	uncultured_Acidilobus_sp_OSP8_	Acidilobales		0	0
GCA_000495735.1	uncultured_Acidilobus_sp_JCHS_	Acidilobales		0	0
GCA_000495675.1	uncultured_Acidilobus_sp_MG_	Acidilobales		0	0
GCA_000495695.1	uncultured_Acidilobus_sp_CIS_	Acidilobales		0	0
GCF_000144915.1	Acidilobus_saccharovorans_345-15	Acidilobales		0	0
GCF_000317795.1	Caldisphaera_lagunensis_DSM_15908	Acidilobales		0	0
GCA_000011125.1	Aeropyrum_pernix_K1	Desulfurococcales		0	0
GCA_000591035.1	Aeropyrum_camini_SY1_JCM_12091	Desulfurococcales		0	0
GCA_000258425.1	Fervidicoccus_fontis_Kam940	Fervidicoccales		0	0
GCF_000204925.1	Metallosphaera_cuprina_Ar-4	Sulfolobales		0	0
GCF_001266655.1	Metallosphaera_sedula_ARS50-1	Sulfolobales		0	0
GCF_000243315.1	Metallosphaera_yellowstonensis_MK1	Sulfolobales		0	0
GCA_000565255.1	Sulfolobales_archaeon_AZ1_	Sulfolobales		0	0
GCF_000213215.1	Acidianus_hospitalis_W1	Sulfolobales		0	0
GCA_002116695.1	Acidianus_manzaensis_YN-25	Sulfolobales		0	0
GCF_000632495.1	Candidatus_Acidianus_copahuensis_ALE1	Sulfolobales		0	0
GCF_900079115.1	Sulfolobus_solfataricus_P1	Sulfolobales		0	0
GCA_000022445.1	Sulfolobus_islandicus_M.16.4	Sulfolobales		0	0
GCF_001719125.1	Sulfolobus_sp_A20	Sulfolobales		0	0
GCF_000011205.1	Sulfolobus_tokodaii_str_7	Sulfolobales		0	0
GCF_000012285.1	Sulfolobus_acidocaldarius_DSM_639	Sulfolobales		0	0
GCA_000007225.1	Pyrobaculum_aerophilum_str_IM2	Thermoproteales		0	0
GCA_000234805.1	Pyrobaculum_ferrireducens_1860	Thermoproteales		0	0
GCA_000016385.1	Pyrobaculum_arsenaticum_DSM_13514	Thermoproteales		0	0
GCA_000247545.1	Pyrobaculum_oguniense_TE7	Thermoproteales		0	0
GCF_000015205.1	Pyrobaculum_islandicum_DSM_4184	Thermoproteales		0	0
GCA_000019805.1	Pyrobaculum_neutrophilum_V24Sta	Thermoproteales		0	0
GCA_001189275.1	Pyrobaculum_sp_WP30	Thermoproteales		0	0
GCA_000015805.1	Pyrobaculum_calidifontis_JCM_11548	Thermoproteales		0	0
GCF_000193375.1	Thermoproteus_uzoniensis_768-20	Thermoproteales		0	0
GCF_000253055.1	Thermoproteus_tenax_Kra_1	Thermoproteales		0	0
GCF_000148385.1	Vulcanisaeta_distributa_DSM_14429	Thermoproteales		0	0
GCF_000190315.1	Vulcanisaeta_moutnovskia_768-28	Thermoproteales		0	0
GCF_001748385.1	Vulcanisaeta_thermophila_CBA1501	Thermoproteales		0	0
GCF_000018305.1	Caldivirga_maquilingensis_IC-167	Thermoproteales		0	0
GCF_001663375.1	Caldivirga_sp_MU80	Thermoproteales		0	0
GCF_000446015.1	Thermofilum_adornatus_	Thermoproteales		0	0
GCF_000813245.1	Thermofilum_carboxyditrophus_1505	Thermoproteales		0	0
GCF_000015225.1	Thermofilum_pendens_Hrk_5	Thermoproteales		0	0
GCF_000993805.1	Thermofilum_uzonense_1807-2	Thermoproteales		0	0
GCA_002855745.1	Thermofilum_sp_NZ13_	Thermoproteales		0	0
GCF_000019605.1	Candidatus_Korarchaeum_cryptofilum_OPF8_	Candidatus Korarchaeota		0	0
GCA_002899815.1	Candidatus_Korarchaeota_archaeon_	Candidatus Korarchaeota		0	0
GCA_000746745.1	Marine_Group_I_thaumarchaeote_SCGC_RSA3_	Thaumarchaeota		0	0
GCA_000746765.1	Marine_Group_I_thaumarchaeote_SCGC_AAA799-D11_	Thaumarchaeota		0	0
GCA_000722915.1	Marine_Group_I_thaumarchaeote_SCGC_AAA799-N04_	Thaumarchaeota		0	0
GCA_000724145.1	Marine_Group_I_thaumarchaeote_SCGC_AAA799-E16_	Thaumarchaeota		0	0
GCA_000018465.1	Nitrosopumilus_maritimus_SCM1	Thaumarchaeota		0	0
GCA_000875775.1	Candidatus_Nitrosopumilus_piranensis_D3C	Thaumarchaeota		0	0
GCA_000299365.1	Candidatus_Nitrosopumilus_koreensis_AR1	Thaumarchaeota		0	0
GCF_000328945.1	Nitrosopumilus_sp_SJ	Thaumarchaeota		0	0
GCF_000328925.1	Nitrosopumilus_sp_AR	Thaumarchaeota		0	0
GCF_000299395.1	Candidatus_Nitrosopumilus_sediminis_AR2	Thaumarchaeota		0	0
GCF_000956175.1	Candidatus_Nitrosopumilus_adriaticus_NF5	Thaumarchaeota		0	0
GCF_002156965.1	Candidatus_Nitrosomarinus_catalina_SPOT01	Thaumarchaeota		0	0
GCF_001541925.1	Nitrosopumilus_sp_Nsub	Thaumarchaeota		0	0
GCA_002737455.1	Thaumarchaeota_archaeon_	Thaumarchaeota		0	0
GCF_000220175.1	Candidatus_Nitrosoarchaeum_koreensis_MY1	Thaumarchaeota		0	0
GCA_000204585.1	Candidatus_Nitrosoarchaeum_limnia_SFB1	Thaumarchaeota		0	0
GCA_002737445.1	Candidatus_Nitrosoarchaeum_sp_	Thaumarchaeota		0	0
GCA_000200715.1	Cenarchaeum_symbiosum_A_	Thaumarchaeota		0	0
GCF_000812185.1	Candidatus_Nitrosopelagicus_brevis_CN25	Thaumarchaeota		0	0
GCA_001443365.1	Thaumarchaeota_archaeon_CSP1-1_	Thaumarchaeota		0	0
GCF_000955905.1	Candidatus_Nitrosotenuis_cloacae_SAT1	Thaumarchaeota		0	0
GCF_002787055.1	Candidatus_Nitrosotenuis_sp_AQ6f_AQ6F	Thaumarchaeota		0	0
GCF_000723185.1	Thaumarchaeota_archaeon_N4	Thaumarchaeota		0	0
GCF_000685395.1	Candidatus_Nitrosotenuis_chungbukensis_MY2	Thaumarchaeota		0	0
GCA_900065925.1	Candidatus_Nitrosotalea_devanaterra_	Thaumarchaeota		0	0
GCF_000698785.1	Nitrososphaera_viennensis_EN76	Thaumarchaeota		0	0
GCA_000730285.1	Candidatus_Nitrososphaera_evergladensis_SR1_	Thaumarchaeota		0	0
GCA_000303155.1	Candidatus_Nitrososphaera_gargensis_Ga9_2_	Thaumarchaeota		0	0
GCF_002906215.1	Candidatus_Nitrosocaldus_islandicus_	Thaumarchaeota		0	0
GCA_000270325.1	Candidatus_Caldiarchaeum_subterraneum_	Thaumarchaeota		0	0
GCA_002898355.1	archaeon_HR01_	unclassified		0	0
GCA_002898395.1	archaeon_HR02_	unclassified		0	0
GCA_001273385.1	miscellaneous_Crenarchaeota_group-6_archaeon_AD8-1_	Candidatus Bathyarchaeota		0	0
GCA_001399795.1	Candidatus_Bathyarchaeota_archaeon_BA2_	Candidatus Bathyarchaeota		0	0
GCA_001593935.1	Candidatus_Bathyarchaeota_archaeon_B26-2_	Candidatus Bathyarchaeota		0	0
GCA_002490245.1	Candidatus_Bathyarchaeota_archaeon_B24-2_	Candidatus Bathyarchaeota		0	0
GCA_001593865.1	Candidatus_Bathyarchaeota_archaeon_B24_	Candidatus Bathyarchaeota		0	0
GCA_001918715.1	Crenarchaeota_archaeon_13_1_40CM_3_53_5_	Unclassified Crenarchaeota		0	0
GCA_001563325.1	Candidatus_Thorarchaeota_archaeon_SMTZ1-83_	Asgard group		0	0
GCA_001563335.1	Candidatus_Thorarchaeota_archaeon_SMTZ1-45_	Asgard group		0	0
GCA_001940665.1	Candidatus_Odinarchaeota_archaeon_LCB_4_	Asgard group		0	0
GCA_000986845.1	Lokiarchaeum_sp_GC14_75_	Asgard group		0	0
GCA_001940655.1	Candidatus_Lokiarchaeota_archaeon_CR_4_	Asgard group		0	0
GCA_002728275.1	Candidatus_Heimdallarchaeota_archaeon_	Asgard group		0	0
GCA_001940755.1	Candidatus_Heimdallarchaeota_archaeon_AB_125_	Asgard group		0	0
GCA_001940645.1	Candidatus_Heimdallarchaeota_archaeon_LC_3_	Asgard group		0	0
