## Supplementary Data 7 for "Beyond bacterial paradigms: uncovering the functional significance and first biogenesis machinery of archaeal lipoproteins"

### Sheet: Sheet1
Supplementary Data 7. Hfx. volcanii lipoproteins predicted with ≥90% confidence using SignalP 6.0
SignalP 6.0 data ( ≥90% confidence)											arCOG annotation
# ID	Prediction	OTHER	SP(Sec/SPI)	LIPO(Sec/SPII)	TAT(Tat/SPI)	TATLIPO(Tat/SPII)	PILIN(Sec/SPIII)	CS Position
WP_004040832_1 phosphate ABC transporter substrate-binding protein	TATLIPO	0	0	0.000732	0.001294	0.99798	0	CS pos: 31-32. Pr: 0.8443	WP_004040832_1	HVO_A0477	arCOG00213	P	PstS	ABC-type phosphate transport system, periplasmic component
WP_004040915_1 ABC transporter substrate-binding protein	TATLIPO	0	0	3.3e-05	0.000473	0.999481	0	CS pos: 31-32. Pr: 0.8501	WP_004040915_1	HVO_A0557	arCOG03302	P	FepB	ABC-type Fe3+-hydroxamate transport system, periplasmic component
WP_004040934_1 ABC transporter substrate-binding protein	TATLIPO	0	0	4e-06	0.000208	0.999785	0	CS pos: 30-31. Pr: 0.8464	WP_004040934_1	HVO_A0576	arCOG01020	E	LivK	ABC-type branched-chain amino acid transport system, periplasmic component
WP_004040967_1 ABC transporter substrate-binding protein	TATLIPO	0	0	0.00014	0.00011	0.999781	0	CS pos: 23-24. Pr: 0.8439	WP_004040967_1	HVO_A0611	arCOG01005	P	LraI	ABC-type metal ion transport system, periplasmic component/surface adhesin
WP_004040973_1 hypothetical protein	TATLIPO	0	0	0.002239	2.2e-05	0.997759	0	CS pos: 22-23. Pr: 0.8470	WP_004040973_1	HVO_A0619	arCOG09011	S	-	Uncharacterized protein
WP_004040974_1 hypothetical protein	TATLIPO	0	0	0.000494	0.000269	0.999222	0	CS pos: 23-24. Pr: 0.8420	WP_004040974_1	HVO_A0620	arCOG08152	S	-	Uncharacterized protein
WP_004040981_1 hypothetical protein	TATLIPO	1e-06	0	0.017582	0.000527	0.981876	0	CS pos: 20-21. Pr: 0.8444	WP_004040981_1	HVO_A0627	arCOG04511	P	Tpd	Uncharacterized protein probably involved in high-affinity Fe2+ transport
WP_004041015_1 PQQ repeat protein	TATLIPO	1e-06	6e-06	0.000192	0.003338	0.996466	0	CS pos: 38-39. Pr: 0.8400	WP_004041015_1	HVO_B0141	arCOG02556	X	-	Phage tail protein P2-like, contains WD40/PQQ-like beta propeller repeats
WP_004041016_1 PQQ repeat protein	TATLIPO	0	0	0.016527	4.8e-05	0.983426	0	CS pos: 22-23. Pr: 0.8382	WP_004041016_1	HVO_B0140	arCOG02556	X	-	Phage tail protein P2-like, contains WD40/PQQ-like beta propeller repeats
WP_004041017_1 PQQ repeat protein	TATLIPO	0	0	0.006148	5.6e-05	0.993792	0	CS pos: 21-22. Pr: 0.8438	WP_004041017_1	HVO_B0139	arCOG02482	X	-	Phage tail protein P2-like contains WD40/PQQ-like beta propeller repeats
WP_004041034_1 ABC transporter substrate-binding protein	LIPO	0.001083	1.8e-05	0.998947	0	1e-06	0	CS pos: 4-5. Pr: 0.9896	WP_004041034_1	HVO_B0122	arCOG01534	E	DdpA	ABC-type transport system, periplasmic component
WP_004041073_1 ABC transporter substrate-binding protein	TATLIPO	1e-05	1e-05	0.000269	0.0248	0.974923	0	CS pos: 39-40. Pr: 0.8130	WP_004041073_1	HVO_B0082	arCOG01534	E	DdpA	ABC-type transport system, periplasmic component
WP_004041107_1 iron ABC transporter substrate-binding protein	TATLIPO	1e-06	0	0.000221	0.002797	0.996994	0	CS pos: 31-32. Pr: 0.8452	WP_004041107_1	HVO_B0047	arCOG04233	P	FepB	ABC-type Fe3+-hydroxamate transport system, periplasmic component
WP_004041133_1 peptide ABC transporter substrate-binding protein	LIPO	0.000288	0.000999	0.998724	1e-06	3e-06	1e-06	CS pos: 15-16. Pr: 0.9806	WP_004041133_1	HVO_B0021	arCOG01534	E	DdpA	ABC-type transport system, periplasmic component
WP_004041165_1 ABC transporter substrate-binding protein	TATLIPO	0	0	0	6.1e-05	0.999943	0	CS pos: 32-33. Pr: 0.8004	WP_004041165_1	HVO_B0369	arCOG00219	P	ModA	ABC-type molybdate transport system, periplasmic component
WP_004041177_1 hypothetical protein	TATLIPO	0	0	0.000526	3.6e-05	0.999457	0	CS pos: 20-21. Pr: 0.8390	WP_004041177_1	HVO_B0358	arCOG09178	S	-	Uncharacterized protein
WP_004041214_1 peptide ABC transporter substrate-binding protein	TATLIPO	2.7e-05	2.3e-05	0.000157	0.039519	0.960274	0	CS pos: 45-46. Pr: 0.8069	WP_004041214_1	HVO_B0328	arCOG01534	E	DdpA	ABC-type transport system, periplasmic component
WP_004041224_1 glucose ABC transporter substrate-binding protein	TATLIPO	0	0	1e-05	4.1e-05	0.999941	0	CS pos: 27-28. Pr: 0.8460	WP_004041224_1	HVO_B0318	arCOG00257	T	Med	Lipoprotein Med, regulator of KinD/Spo0A, PBP1-ABC superfamily
WP_004041247_1 ABC transporter substrate-binding protein	TATLIPO	8e-06	2.1e-05	6.5e-05	0.070078	0.929817	0	CS pos: 45-46. Pr: 0.7673	WP_004041247_1	HVO_B0292	arCOG00153	G	UgpB	ABC-type trehalose transport system, periplasmic component
WP_004041308_1 ABC transporter substrate-binding protein	TATLIPO	0	0	6.1e-05	0.000597	0.999339	0	CS pos: 28-29. Pr: 0.8392	WP_004041308_1	HVO_B0228	arCOG00151	G	UgpB	ABC-type sugar transport system, periplasmic component
WP_004041318_1 ABC transporter substrate-binding protein	TATLIPO	0	0	3.6e-05	0.000409	0.999565	0	CS pos: 30-31. Pr: 0.8480	WP_004041318_1	HVO_B0217	arCOG01023	E	LivK	ABC-type branched-chain amino acid transport system, periplasmic component
WP_004041336_1 iron ABC transporter substrate-binding protein	TATLIPO	0	0	0.004204	0.000113	0.995682	0	CS pos: 21-22. Pr: 0.8471	WP_004041336_1	HVO_B0198	arCOG03306	P	FepB	ABC-type Fe3+-hydroxamate transport system, periplasmic component
WP_004041460_1 hypothetical protein	LIPO	0	8e-06	1	0	0	0	CS pos: 24-25. Pr: 0.9949	WP_004041460_1	HVO_1580	arCOG04994	E	-	Zn-dependent protease
WP_004041501_1 DUF4349 domain-containing protein	LIPO	0	0	1	0	0	0	CS pos: 18-19. Pr: 0.9950	WP_004041501_1	HVO_1609	arCOG04609	S	-	Uncharacterized protein, DUF4349 family
WP_004041513_1 hypothetical protein	TATLIPO	0	0	0.001016	0.00012	0.998878	0	CS pos: 20-21. Pr: 0.8583	WP_004041513_1	HVO_1624	arCOG06378	S	-	Uncharacterized protein
WP_004041594_1 iron ABC transporter substrate-binding protein	TATLIPO	0	1e-06	0.000842	0.000834	0.998302	0	CS pos: 30-31. Pr: 0.8316	WP_004041594_1	HVO_1705	arCOG00227	P	AfuA	ABC-type Fe3+ transport system, periplasmic component
WP_004041685_1 hypothetical protein	LIPO	0	0	1	0	0	0	CS pos: 16-17. Pr: 0.9946	WP_004041685_1	HVO_1802	arCOG04994	E	-	Zn-dependent protease
WP_004041689_1 hypothetical protein	LIPO	0	0	1	0	0	0	CS pos: 18-19. Pr: 0.9958	WP_004041689_1	HVO_1806	arCOG02980	E	-	Secreted zincin protease
WP_004041690_1 hypothetical protein	LIPO	0	0	1	0	0	0	CS pos: 20-21. Pr: 0.9939	WP_004041690_1	HVO_1807	arCOG13607	S	-	Uncharacterized protein
WP_004041691_1 hypothetical protein	LIPO	0	0	1	0	0	0	CS pos: 19-20. Pr: 0.9960	WP_004041691_1	HVO_1808	arCOG02980	E	-	Secreted zincin protease
WP_004041769_1 molybdenum transporter	TATLIPO	0	0	1.1e-05	2.7e-05	0.999948	0	CS pos: 22-23. Pr: 0.8461	WP_004041769_1	HVO_1888	arCOG00229	H	TupB	ABC-type tungstate transport system, permease component
WP_004041805_1 DUF541 domain-containing protein	LIPO	0	0	1	0	0	0	CS pos: 19-20. Pr: 0.9942	WP_004041805_1	HVO_1926	arCOG04715	S	-	Uncharacterized secreted protein, contains kinase-interacting SIMPL domain
WP_004041861_1 hypothetical protein	TATLIPO	0	0	0.000287	4.6e-05	0.999661	0	CS pos: 21-22. Pr: 0.8458	WP_004041861_1	HVO_1981	arCOG07560	V	-	Multidomain secreted protein, often associated with polymorphic toxin system
WP_004041872_1 ABC transporter substrate-binding protein	TATLIPO	0	0	6.2e-05	0.003957	0.995968	0	CS pos: 31-32. Pr: 0.8439	WP_004041872_1	HVO_1991	arCOG03303	P	FepB	ABC-type Fe3+-hydroxamate transport system, periplasmic component
WP_004041925_1 ABC transporter substrate-binding protein	TATLIPO	0	0	1.1e-05	0.000145	0.999853	0	CS pos: 27-28. Pr: 0.8388	WP_004041925_1	HVO_2038	arCOG03306	P	FepB	ABC-type Fe3+-hydroxamate transport system, periplasmic component
WP_004041978_1 iron ABC transporter substrate-binding protein	TATLIPO	1e-06	0	0.000667	0.008229	0.991116	0	CS pos: 31-32. Pr: 0.8426	WP_004041978_1	HVO_2094	arCOG04233	P	FepB	ABC-type Fe3+-hydroxamate transport system, periplasmic component
WP_004042010_1 ABC transporter substrate-binding protein	TATLIPO	0	0	1.5e-05	0.001434	0.998533	0	CS pos: 30-31. Pr: 0.8463	WP_004042010_1	HVO_2126	arCOG01534	E	DdpA	ABC-type transport system, periplasmic component
WP_004042023_1 nitrite reductase, copper-containing	TATLIPO	0	0	0.058876	9.5e-05	0.941032	0	CS pos: 23-24. Pr: 0.8050	WP_004042023_1	HVO_2141	arCOG03914	Q	SufI	Multicopper oxidase
WP_004042027_1 halocyanin domain-containing protein	TATLIPO	1e-06	3e-06	0.029689	0.001069	0.969231	0	CS pos: 27-28. Pr: 0.8197	WP_004042027_1	HVO_2145	arCOG02921	C	PetE	Plastocyanin/azurin/halocyanin family protein
WP_004042031_1 hypothetical protein	TATLIPO	0	0	0.038895	8e-06	0.9611	0	CS pos: 20-21. Pr: 0.8127	WP_004042031_1	HVO_2149	arCOG13159	S	-	Uncharacterized protein
WP_004042036_1 membrane protein	TATLIPO	0	0	0.000108	0.000289	0.999595	0	CS pos: 31-32. Pr: 0.8479	WP_004042036_1	HVO_2153	arCOG03914	Q	SufI	Multicopper oxidase
WP_004042208_1 serpin family protein	TATLIPO	0	0	0.022946	0.000137	0.976945	0	CS pos: 20-21. Pr: 0.8271	WP_004042208_1	HVO_2316	arCOG04933	O	-	Serine protease inhibitor
WP_004042264_1 phosphate ABC transporter substrate-binding protein	TATLIPO	0	0	2e-06	0.00014	0.999837	0	CS pos: 28-29. Pr: 0.8452	WP_004042264_1	HVO_2375	arCOG00213	P	PstS	ABC-type phosphate transport system, periplasmic component
WP_004042286_1 adhesin	TATLIPO	0	0	0.00027	0.002818	0.996919	0	CS pos: 31-32. Pr: 0.8357	WP_004042286_1	HVO_2397	arCOG01005	P	LraI	ABC-type metal ion transport system, periplasmic component/surface adhesin
WP_004042325_1 basic amino acid ABC transporter substrate-binding protein	TATLIPO	0	0	6.7e-05	4.5e-05	0.999914	0	CS pos: 21-22. Pr: 0.8511	WP_004042325_1	HVO_2432	arCOG01799	E	HisJ	ABC-type amino acid transport/signal transduction system, periplasmic component/domain
WP_004042537_1 hypothetical protein	LIPO	4.3e-05	0	0.999972	0	0	0	CS pos: 6-7. Pr: 0.9930	WP_004042537_1	HVO_2535	arCOG13622	S	-	Uncharacterized protein
WP_004042699_1 PQQ repeat-containing protein	TATLIPO	0	0	0.001006	0.004609	0.994389	0	CS pos: 27-28. Pr: 0.8392	WP_004042699_1	HVO_2607	arCOG02482	X	-	Phage tail protein P2-like contains WD40/PQQ-like beta propeller repeats
WP_004042777_1 hypothetical protein	TATLIPO	0	1e-06	0.006101	0.000385	0.993515	0	CS pos: 28-29. Pr: 0.8296	WP_004042777_1	HVO_2651	arCOG10778	S	-	Uncharacterized protein
WP_004042880_1 sugar ABC transporter substrate-binding protein	LIPO	0.000774	0.00048	0.998749	1e-06	4e-06	1e-06	CS pos: 15-16. Pr: 0.9837	WP_004042880_1	HVO_2695	arCOG00151	G	UgpB	ABC-type sugar transport system, periplasmic component
WP_004043108_1 hypothetical protein	TATLIPO	0	0	0.00316	2.1e-05	0.996817	0	CS pos: 22-23. Pr: 0.8441	WP_004043108_1	HVO_A0181	arCOG09074	S	-	Uncharacterized protein
WP_004043116_1 polysaccharide deacetylase	LIPO	0.020897	0.001	0.978123	2e-06	1e-05	3e-06	CS pos: 4-5. Pr: 0.9639	WP_004043116_1	HVO_A0192	arCOG09161	G	-	Peptidoglycan/xylan/chitin deacetylase, PgdA/CDA1 family
WP_004043215_1 spermidine/putrescine ABC transporter substrate-binding protein	TATLIPO	0	0	6e-06	3.1e-05	0.999975	0	CS pos: 21-22. Pr: 0.8532	WP_004043215_1	HVO_A0299	arCOG00220	E	PotD	Spermidine/putrescine-binding periplasmic protein
WP_004043238_1 hypothetical protein	LIPO	1e-06	1e-06	0.99165	0	0.008371	0	CS pos: 19-20. Pr: 0.9795	WP_004043238_1	HVO_A0324	arCOG09074	S	-	Uncharacterized protein
WP_004043458_1 endonuclease	LIPO	0	0	1	0	0	0	CS pos: 19-20. Pr: 0.9923	WP_004043458_1	HVO_1477	arCOG03192	L	-	Endonuclease YncB, thermonuclease family
WP_004043471_1 ABC transporter substrate-binding protein	TATLIPO	0	0	0.000137	0.001095	0.998788	0	CS pos: 31-32. Pr: 0.8508	WP_004043471_1	HVO_1464	arCOG03302	P	FepB	ABC-type Fe3+-hydroxamate transport system, periplasmic component
WP_004043537_1 BMP family ABC transporter substrate-binding protein	TATLIPO	0	0	2.7e-05	1.6e-05	0.999971	0	CS pos: 20-21. Pr: 0.8526	WP_004043537_1	HVO_1401	arCOG00258	T	Med	Lipoprotein Med, regulator of KinD/Spo0A, PBP1-ABC superfamily
WP_004043697_1 TlpA family protein disulfide reductase	TATLIPO	0	0	0.00611	2.4e-05	0.993865	0	CS pos: 20-21. Pr: 0.8285	WP_004043697_1	HVO_1244	arCOG06181	O	TrxA	Thiol-disulfide isomerase or thioredoxin
WP_004043699_1 Tat pathway signal protein	TATLIPO	0	0	1.6e-05	0.001025	0.998936	0	CS pos: 26-27. Pr: 0.8364	WP_004043699_1	HVO_1242	arCOG04512	C	IcdM	Monomeric isocitrate dehydrogenase
WP_004043700_1 SCO family protein	TATLIPO	0	0	0.000119	0.000691	0.999217	0	CS pos: 20-21. Pr: 0.8467	WP_004043700_1	HVO_1241	arCOG00313	R	Sco1	Cytochrome oxidase Cu insertion factor, SCO1/SenC/PrrC family
WP_004043701_1 Tat pathway signal protein	TATLIPO	0	0	0.002019	0.000127	0.997859	0	CS pos: 21-22. Pr: 0.8560	WP_004043701_1	HVO_1240	arCOG04511	P	Tpd	Uncharacterized protein probably involved in high-affinity Fe2+ transport
WP_004043765_1 hypothetical protein	LIPO	0	0	1	0	0	0	CS pos: 20-21. Pr: 0.9939	WP_004043765_1	HVO_1176	arCOG02874	S	-	Uncharacterized membrane protein
WP_004043793_1 halocyanin	TATLIPO	0	0	4e-06	0.000134	0.999863	0	CS pos: 30-31. Pr: 0.8461	WP_004043793_1	HVO_1144	arCOG02917	C	PetE	Plastocyanin/azurin/halocyanin family protein
WP_004043818_1 halocyanin domain-containing protein	TATLIPO	0	0	1e-06	1.8e-05	0.999969	0	CS pos: 25-26. Pr: 0.8489	WP_004043818_1	HVO_1119	arCOG02921	C	PetE	Plastocyanin/azurin/halocyanin family protein
WP_004043913_1 DUF4382 domain-containing protein	LIPO	8e-06	0	1	0	0	0	CS pos: 6-7. Pr: 0.9948	WP_004043913_1	HVO_1030	arCOG03730	S	-	Uncharacterized protein
WP_004043936_1 PQQ-dependent glucose dehydrogenase	TATLIPO	0	0	7.1e-05	1.2e-05	0.999929	0	CS pos: 22-23. Pr: 0.8577	WP_004043936_1	HVO_1007	arCOG02796	G	-	Glucose/sorbosone dehydrogenase
WP_004044129_1 hypothetical protein	LIPO	0	0	1	0	0	0	CS pos: 16-17. Pr: 0.9951	WP_004044129_1	HVO_0807	arCOG13157	S	-	Uncharacterized membrane protein
WP_004044307_1 ABC transporter substrate-binding protein	TATLIPO	0	0	1e-05	0.000117	0.999885	0	CS pos: 28-29. Pr: 0.8468	WP_004044307_1	HVO_0628	arCOG01534	E	DdpA	ABC-type transport system, periplasmic component
WP_004044327_1 tripartite tricarboxylate transporter substrate binding protein	TATLIPO	1e-06	1e-06	1.5e-05	0.084224	0.915744	0	CS pos: 34-35. Pr: 0.7763	WP_004044327_1	HVO_0607	arCOG13681	C	TctC	Tripartite tricarboxylate transporter family, periplasmic component
WP_004044369_1 sugar ABC transporter substrate-binding protein	TATLIPO	0	0	0.005414	2.9e-05	0.994539	0	CS pos: 21-22. Pr: 0.8424	WP_004044369_1	HVO_0564	arCOG00154	G	MalE	Maltose-binding periplasmic protein
WP_004044427_1 hypothetical protein	LIPO	0	0	1	0	0	0	CS pos: 19-20. Pr: 0.9954	WP_004044427_1	HVO_0494	arCOG02829	S	-	Uncharacterized protein
WP_004045003_1 thiamine ABC transporter substrate-binding protein	TATLIPO	0	0	1.7e-05	8e-06	1	0	CS pos: 21-22. Pr: 0.8555	WP_004045003_1	HVO_0022	arCOG00226	H	TbpA	ABC-type thiamine transport system, periplasmic component
WP_004045090_1 ABC transporter substrate-binding protein	TATLIPO	0	0	2.2e-05	0.000253	0.999715	0	CS pos: 27-28. Pr: 0.8458	WP_004045090_1	HVO_0062	arCOG01534	E	DdpA	ABC-type transport system, periplasmic component
WP_004045104_1 PQQ repeat-containing protein	TATLIPO	3e-06	2e-06	0.064806	0.001197	0.933999	0	CS pos: 23-24. Pr: 0.7932	WP_004045104_1	HVO_0066	arCOG02482	X	-	Phage tail protein P2-like contains WD40/PQQ-like beta propeller repeats
WP_004064851_1 nitrous oxide reductase accessory protein NosL	TATLIPO	0	0	4.6e-05	0.000679	0.999274	0	CS pos: 28-29. Pr: 0.8330	WP_004064851_1	HVO_A0549	arCOG04012	S	-	NosL family protein
WP_013034939_1 peptide ABC transporter substrate-binding protein	TATLIPO	0	1e-06	0.013169	0.000144	0.986704	0	CS pos: 26-27. Pr: 0.8212	WP_013034939_1	HVO_B0184	arCOG01534	E	DdpA	ABC-type transport system, periplasmic component
WP_013034980_1 PQQ repeat protein	TATLIPO	0	0	0.000562	0.000864	0.99858	0	CS pos: 27-28. Pr: 0.8396	WP_013034980_1	HVO_B0138	arCOG02482	X	-	Phage tail protein P2-like contains WD40/PQQ-like beta propeller repeats
WP_013035041_1 ABC transporter substrate-binding protein	TATLIPO	1e-06	0	0.000335	0.006458	0.993211	0	CS pos: 31-32. Pr: 0.8442	WP_013035041_1	HVO_A0541	arCOG03306	P	FepB	ABC-type Fe3+-hydroxamate transport system, periplasmic component
WP_013035068_1 hypothetical protein	TATLIPO	2.6e-05	6.2e-05	0.003123	0.006863	0.989933	0	CS pos: 39-40. Pr: 0.8322	WP_013035068_1	HVO_A0291	arCOG06367	S	-	Uncharacterized protein
WP_013035073_1 peptide ABC transporter substrate-binding protein	TATLIPO	0	0	1.9e-05	0.000185	0.999798	0	CS pos: 29-30. Pr: 0.8423	WP_013035073_1	HVO_A0380	arCOG01534	E	DdpA	ABC-type transport system, periplasmic component
WP_013035098_1 hypothetical protein	TATLIPO	7e-06	1.4e-05	0.004616	0.009614	0.98575	0	CS pos: 33-34. Pr: 0.8264	WP_013035098_1	HVO_A0623	arCOG06180	P	FepB	ABC-type Fe3+-hydroxamate transport system, periplasmic component
WP_013035099_1 ABC transporter substrate-binding protein	TATLIPO	0	0	1e-06	7.7e-05	0.99993	0	CS pos: 32-33. Pr: 0.8433	WP_013035099_1	HVO_A0428	arCOG01534	E	DdpA	ABC-type transport system, periplasmic component
WP_013035145_1 ABC transporter substrate-binding protein	TATLIPO	0	0	8.4e-05	0.000547	0.999396	0	CS pos: 27-28. Pr: 0.8563	WP_013035145_1	HVO_A0558	arCOG03302	P	FepB	ABC-type Fe3+-hydroxamate transport system, periplasmic component
WP_013035192_1 hypothetical protein	TATLIPO	0	0	0.001683	1.7e-05	0.998316	0	CS pos: 21-22. Pr: 0.8501	WP_013035192_1	HVO_A0190	arCOG10133	S	-	Uncharacterized protein containing right handed beta helix region
WP_013035210_1 PQQ repeat protein	TATLIPO	4e-06	2e-06	0.011415	0.012385	0.976165	0	CS pos: 23-24. Pr: 0.8291	WP_013035210_1	HVO_A0362	arCOG02556	X	-	Phage tail protein P2-like, contains WD40/PQQ-like beta propeller repeats
WP_013035226_1 sugar ABC transporter substrate-binding protein	TATLIPO	0	0	0	0.000168	0.999828	0	CS pos: 34-35. Pr: 0.8381	WP_013035226_1	HVO_A0148	arCOG00151	G	UgpB	ABC-type sugar transport system, periplasmic component
WP_013035267_1 DUF5059 domain-containing protein	TATLIPO	0	0	0.004354	0.000106	0.995545	0	CS pos: 23-24. Pr: 0.8408	WP_013035267_1	HVO_1228	arCOG02919	C	PetE	Plastocyanin/azurin/halocyanin family protein
WP_013035588_1 nitrate ABC transporter substrate-binding protein	TATLIPO	0	0	3e-06	0.002116	0.997895	0	CS pos: 29-30. Pr: 0.8374	WP_013035588_1	HVO_1603	arCOG01803	P	TauA	ABC-type nitrate/sulfonate/bicarbonate transport system, periplasmic component
WP_013035593_1 branched-chain amino acid ABC transporter substrate-binding protein	TATLIPO	0	0	2e-06	5e-05	0.999943	0	CS pos: 27-28. Pr: 0.8325	WP_013035593_1	HVO_2798	arCOG01021	E	LivK	ABC-type branched-chain amino acid transport system, periplasmic component
WP_013035608_1 phosphate/phosphite/phosphonate ABC transporter substrate-binding protein	TATLIPO	0	0	3.7e-05	2.3e-05	0.99996	0	CS pos: 24-25. Pr: 0.8439	WP_013035608_1	HVO_0447	arCOG01805	P	PhnD	ABC-type phosphate/phosphonate transport system, periplasmic component
WP_013035645_1 hypothetical protein	LIPO	0	0	1	0	0	0	CS pos: 20-21. Pr: 0.9923	WP_013035645_1	HVO_1673	arCOG06262	S	-	Uncharacterized protein
WP_049914830_1 hypothetical protein	LIPO	0.001919	0.021299	0.976709	2.2e-05	3.2e-05	2.3e-05	CS pos: 15-16. Pr: 0.9512	WP_049914830_1	HVO_2606	arCOG02482	X	-	Phage tail protein P2-like contains WD40/PQQ-like beta propeller repeats
WP_049914899_1 amino acid ABC transporter substrate-binding protein	LIPO	0.046267	6.4e-05	0.95369	0	0	0	CS pos: 8-9. Pr: 0.9237	WP_049914899_1	HVO_0553	arCOG01021	E	LivK	ABC-type branched-chain amino acid transport system, periplasmic component
WP_081442892_1 hypothetical protein	TATLIPO	0	0	6.5e-05	0.007586	0.992332	0	CS pos: 28-29. Pr: 0.8312	WP_081442892_1	#N/A	arCOG00220	E	PotD	Spermidine/putrescine-binding periplasmic protein
